# Single-cell multidimensional profiling of tumor cell heterogeneity in supratentorial ependymomas

**DOI:** 10.1101/2024.08.07.607066

**Authors:** Daeun Jeong, Sara G. Danielli, Kendra K. Maaß, David R. Ghasemi, Svenja K. Tetzlaff, Ekin Reyhan, Carlos Alberto Oliveira de Biagi-Junior, Sina Neyazi, Andrezza Nascimento, Rebecca Haase, Costanza Lo Cascio, Bernhard Englinger, Li Jiang, Cuong M. Nguyen, Alicia-Christina Baumgartner, Sophia Castellani, Jacob S. Rozowsky, Olivia A. Hack, McKenzie L. Shaw, Daniela Lotsch-Gojo, Katharina Bruckner, Stefan M. Pfister, Marcel Kool, Tomasz J. Nowakowski, Johannes Gojo, Lissa Baird, Sanda Alexandrescu, Kristian W. Pajtler, Varun Venkataramani, Mariella G. Filbin

## Abstract

Supratentorial ependymomas are aggressive childhood brain cancers that retain features of neurodevelopmental cell types and segregate into molecularly and clinically distinct subgroups, suggesting different developmental roots. The developmental signatures as well as microenvironmental factors underlying aberrant cellular transformation and behavior across each supratentorial ependymoma subgroup are unknown. Here we integrated single cell- and spatial transcriptomics, as well as *in vitro* and *in vivo* live-cell imaging to define supratentorial ependymoma cell states, spatial organization, and dynamic behavior within the neural microenvironment. We find that individual tumor subgroups harbor two distinct progenitor-like cell states reminiscent of early human brain development and diverge in the extent of neuronal or ependymal differentiation. We further uncover several modes of spatial organization of these tumors, including a high order architecture influenced by mesenchymal and hypoxia signatures. Finally, we identify an unappreciated role for brain-resident cells in shifting supratentorial ependymoma cellular heterogeneity towards neuronal-like cells that co-opt immature neuronal morphology and invasion mechanisms. Collectively, these findings provide a multidimensional framework to integrate transcriptional and phenotypic characterization of tumor heterogeneity in supratentorial ependymoma and its potential clinical implications.
