## Supplementary Table 1 for "Single-cell multidimensional profiling of tumor cell heterogeneity in supratentorial ependymomas"

### Sheet: Sheet1
Table S1. Patient characteristics.
Tissue	Sample	Sample_deID	PatientID	Subtype	DNA methylation score	Age	Gender	Sampling	Fusion	sc/snRNAseq	Spatial	Mean genes/cell (post filtering)	Number of cells retained	Previously sequenced
Cell lines (adherent)	BT165	BT165	BT165	ZFTA-RELA		14	F	Primary	ZFTA::RELA	scRNA-seq		10314.1	129
Cell lines (adherent)	EP1NS	EP1NS	EP1NS	ZFTA-RELA		21	F	Recurrence	ZFTA::RELA	scRNA-seq		10478.4	93
Cell lines (adherent)	VBT242	VBT242	VBT242	ZFTA-RELA		22	F	Recurrence	ZFTA::RELA	scRNA-seq		10558.9	61	Yes, Gojo et al.1
Cell lines (spheres)	BT165	BT165	BT165	ZFTA-RELA		14	F	Primary	ZFTA::RELA	scRNA-seq		5533.73	172
Cell lines (spheres)	EP1NS	EP1NS	EP1NS	ZFTA-RELA		21	F	Recurrence	ZFTA::RELA	scRNA-seq		5436.48	165
Cell lines (spheres)	VBT242	VBT242	VBT242	ZFTA-RELA		22	F	Recurrence	ZFTA::RELA	scRNA-seq		9863.47	91	Yes, Gojo et al.1
Patient	11EP22	STEPN-01	Patient-01	ZFTA-RELA	1	<1	F	Primary	ZFTA::RELA	snRNA-seq	Fresh frozen in-situ	4336.33	243
Patient	11EP8	STEPN-02	Patient-02	ZFTA-RELA	0.951498	4	F	Primary	SYVN1::MAJIN; NFIB::VPS51	snRNA-seq		5286.41	226
Patient	16EP8	STEPN-03	Patient-03	ZFTA-RELA	0.999998	8	F	NA	ZFTA::RELA	snRNA-seq		5467.81	151
Patient	3EP11	STEPN-04	Patient-04	ZFTA-RELA	1	4	F	Primary	ZFTA::RELA	snRNA-seq		5618.44	158
Patient	3EP54	STEPN-05	Patient-05	ZFTA-RELA	0.999978	8	F	NA	ZFTA::RELA	snRNA-seq		5021.29	212
Patient	3EP8	STEPN-06	Patient-06	ZFTA-RELA	0.999998	6	M	Primary	ZFTA::RELA	snRNA-seq	Fresh frozen in-situ	6245.78	165
Patient	4EP49	STEPN-07	Patient-07	ZFTA-RELA	1	3	F	NA	ZFTA::RELA	snRNA-seq		6013.2	147
Patient	4EP51	STEPN-08	Patient-08	ZFTA-RELA	0.999997	9	F	NA	ZFTA::RELA	snRNA-seq		8000.51	157
Patient	4EP53	STEPN-09	Patient-09	ZFTA-RELA	0.999686	12	M	Primary	ZFTA::RELA	snRNA-seq		4959.14	142
Patient	7EP1	STEPN-10	Patient-10	ZFTA-RELA	0.986771	3	F	Primary	ZFTA::RELA	snRNA-seq	Fresh frozen in-situ	4861.28	203
Patient	7EP35	STEPN-11	Patient-11	ZFTA-RELA	0.999977	5	F	Primary	ZFTA::RELA	snRNA-seq		5386.86	159
Patient	7EP41	STEPN-12	Patient-12	ZFTA-RELA	1	<1	M	Primary	ZFTA::RELA	snRNA-seq	Fresh frozen in-situ	5806.3	156
Patient	7EP9	STEPN-13	Patient-13	ZFTA-RELA	0.999927	5	F	Primary	ZFTA::RELA	snRNA-seq		5206.81	172
Patient	BT1717	STEPN-14	Patient-14	ZFTA-RELA	0.999897	13	M	Recurrence	ZFTA::RELA		FFPE in-situ
Patient	BT1743	STEPN-15	Patient-15	ZFTA-RELA	0.992811	7	F	Recurrence	ZFTA::RELA	snRNA-seq	Fresh frozen in-situ	5707.55	310
Patient	BT1804	STEPN-16	Patient-16	ZFTA-RELA		20	F	Primary	ZFTA::RELA		FFPE in-situ
Patient	BT2126	STEPN-17	Patient-17	ZFTA-RELA		4	M	Recurrence	ZFTA::RELA		FFPE in-situ
Patient	BT2169	STEPN-18	Patient-18	ZFTA-RELA		13	M	Recurrence	ZFTA::RELA	scRNA-seq	FFPE in-situ	6556.49	145
Patient	BT775	STEPN-19	Patient-19	ZFTA-RELA	1	8	M	Recurrence	ZFTA::RELA	scRNA-seq	FFPE in-situ	7860.04	52	Yes, Gojo et al.1 (Peds4)
Patient	MUV56	STEPN-20	Patient-20	ZFTA-RELA	0.999999	8	F	Recurrence	ZFTA::RELA	scRNA-seq		7599.5	56	Yes, Gojo et al.1 (MUV056)
Patient	MUV43R1	STEPN-21	Patient-21	ZFTA-Cluster 1	0.712015	22	M	Recurrence	ZFTA::RELA	snRNA-seq		5558.51	225	Yes, Gojo et al.1 (MUV43R1)
Patient	MUV43R2	STEPN-22	Patient-21	ZFTA-Cluster 1	0.997367	22	M	Recurrence	ZFTA::RELA	snRNA-seq		5467.51	176	Yes, Gojo et al.1 (MUV43R2)
Patient	MUV43R4	STEPN-23	Patient-21	ZFTA-Cluster 1	0.979636	22	M	Recurrence	ZFTA::RELA	snRNA-seq		5199.21	248	Yes, Gojo et al.1 (MUV43R4)
Patient	WEPN9	STEPN-24	Patient-22	ZFTA-Cluster 1	1	NA	F	NA	ZFTA::RELA	snRNA-seq		5458.93	161
Patient	4EP44	STEPN-25	Patient-23	ZFTA-Cluster 2	0.99994	1	M	Primary	ZFTA::MAML2	snRNA-seq		4508.36	174
Patient	9EP35	STEPN-26	Patient-24	ZFTA-Cluster 2	0.999689	4	M	Primary	ZFTA::NCOA2	snRNA-seq		5962.29	73
Patient	9EP47	STEPN-27	Patient-25	ZFTA-Cluster 2	0.999976	2	M	Primary	CCND1::RP11; KDM2A::POLA2	snRNA-seq		5488.47	163
Patient	BT268	STEPN-28	Patient-26	ZFTA-Cluster 2	0.99998	NA	NA	Primary	ZFTA::NCOA2	snRNA-seq		5253.61	171
Patient	1230717	STEPN-29	Patient-27	ZFTA-Cluster 3	0.996741	4	NA	Recurrence	ZFTA::RELA	snRNA-seq		5993.47	190
Patient	1599417	STEPN-30	Patient-27	ZFTA-Cluster 3	0.999995	4	NA	Recurrence	ZFTA::RELA	snRNA-seq		5800.76	221
Patient	2192118	STEPN-31	Patient-27	ZFTA-Cluster 3	0.999158	4	NA	Recurrence	ZFTA::RELA	snRNA-seq		4984.29	169
Patient	INF_R_829	STEPN-32	Patient-28	ZFTA-Cluster 3	1	7	F	Primary	ZFTA::RELA	snRNA-seq		4481.52	149
Patient	INF_R_829_R1	STEPN-33	Patient-29	ZFTA-Cluster 3	1	7	F	Recurrence	ZFTA::RELA	snRNA-seq		4667.38	149
Patient	INF_R_829_R2	STEPN-34	Patient-29	ZFTA-Cluster 3	1	7	F	Recurrence	ZFTA::RELA	snRNA-seq		3584.25	122
Patient	RD141019	STEPN-35	Patient-30	ZFTA-Cluster 3	0.711742	16	M	Recurrence	ZFTA::RELA	snRNA-seq		5138.13	216
Patient	RD251119	STEPN-36	Patient-30	ZFTA-Cluster 3	0.358095	16	M	Recurrence	ZFTA::RELA	snRNA-seq		4695.76	133
Patient	RD050618	STEPN-37	Patient-30	ZFTA-Cluster 4	0.790051	16	M	Recurrence	ZFTA::RELA	snRNA-seq		5960.85	197
Patient	4717EP17	STEPN-38	Patient-31	ZFTA-Cluster 4	0.986655	17	F	NA	ZFTA::SS18	snRNA-seq		6676.17	156
Patient	FR0671	STEPN-39	Patient-32	ZFTA-Cluster 4	0.549365	NA	NA	NA	ZFTA::NCOA2	snRNA-seq		4058.72	259
Patient	INF_R_1380	STEPN-40	Patient-33	ZFTA-Cluster 4	0.999999	9	F	Recurrence	ZFTA::NCOA2	snRNA-seq		2993.79	129
Patient	11EP21	STEPN-41	Patient-34	ST-YAP1	1	1	F	Primary	EPN-YAP	snRNA-seq		5898.78	170
Patient	3EP29	STEPN-42	Patient-35	ST-YAP1	0.999967	9	F	NA	EPN-YAP	snRNA-seq		5619.27	137
Patient	4EP46	STEPN-43	Patient-36	ST-YAP1	1	<1	F	NA	EPN-YAP	snRNA-seq		5983.2	164
Patient	9EP45	STEPN-44	Patient-37	ST-YAP1	1	<1	M	Primary	EPN-YAP	snRNA-seq		6580.29	127
