## Supplementary Table 2 for "Single-cell multidimensional profiling of tumor cell heterogeneity in supratentorial ependymomas"

### Sheet: Sheet1
Table S2. Time point annotations used from Nowakowski et al. Science (2017) and Eze et al. Nature Neuroscience (2021).
Time point annotations from Nowakowski et al. Science (2017)			Time point annotations from Eze et al. Nature Neuroscience (2021)
Age_in_Weeks	Trimester annotation used for Extended Figure 1c		Individual	Age_in_Weeks	Trimester
5.85	First - Middle		CS12	4	First - Early
7	First - Late		CS13	4	First - Early
8	First - Late		CS14	5	First - Middle
9	First - Late		CS14_3	5	First - Middle
11	First - Late		CS15	5	First - Middle
11.5	First - Late		CS15_2	5	First - Middle
13	Second		CS19	7	First - Late
13.3	Second		CS20	8	First - Late
14	Second		CS22	8	First - Late
14.2	Second		CS22_2	8	First - Late
14.5	Second
14.7	Second
15	Second
16	Second
16.3	Second
16.5	Second
17	Second
17.3	Second
17.5	Second
17.7	Second
18	Second
18.5	Second
19	Second
20	Second
21.5	Second
22	Second
23	Second
32	Third
37	Third
