## Supplementary Table 3 for "Single-cell multidimensional profiling of tumor cell heterogeneity in supratentorial ependymomas"

### Sheet: Sheet2
Table S3. Cell annotations used from Nowakowski et al. 2017
Annotations from Nowakowski et al. Science (2017)			Annotation used in Fig. 1d
Cluster Name	Cluster Number (Fig 1B)	Cluster Interpretation
Astrocyte	9	Astocyte	Astrocyte
IN-CTX-CGE1	45	CGE/LGE-derived inhibitory neurons	NA
IN-CTX-CGE2	46	CGE/LGE-derived inhibitory neurons	NA
Choroid	29	Choroid	Choroid
IPC-div1	15	Dividing Intermediate Progenitor Cells RG-like	IPCs
MGE-div	34	dividing MGE Progenitors	MGE inhibitory neuron lineage
RG-div1	14	Dividing Radial Glia (G2/M-phase)	Radial glia
RG-div2	13	Dividing Radial Glia (S-phase)	Radial glia
EN-PFC2	25	Early and Late Born Excitatory Neuron PFC	Newborn/maturing neuron
EN-PFC3	26	Early and Late Born Excitatory Neuron PFC	Newborn/maturing neuron
EN-V1-2	28	Early and Late Born Excitatory Neuron V1	Newborn/maturing neuron
EN-PFC1	24	Early Born Deep Layer/subplate Excitatory Neuron PFC	Newborn/maturing neuron
EN-V1-1	23	Early Born Deep Layer/subplate Excitatory Neuron V1	Newborn/maturing neuron
RG-early	30	earlyRG	Early radial glia
Endothelial	1	Endothelial	NA
EN-V1-3	27	Excitatory Neuron V1 - late born	Newborn/maturing neuron
Glyc	31	Glycolysis	NA
IPC-nEN1	17	Intermediate Progenitor Cells EN-like	IPCs
IPC-nEN2	18	Intermediate Progenitor Cells EN-like	IPCs
IPC-nEN3	19	Intermediate Progenitor Cells EN-like	IPCs
IPC-div2	16	Intermediate Progenitor Cells RG-like	IPCs
nIN1	38	MGE newborn neurons	MGE inhibitory neuron lineage
nIN2	39	MGE newborn neurons	MGE inhibitory neuron lineage
nIN3	40	MGE newborn neurons	MGE inhibitory neuron lineage
nIN4	41	MGE newborn neurons	MGE inhibitory neuron lineage
nIN5	42	MGE newborn neurons	MGE inhibitory neuron lineage
MGE-IPC1	35	MGE Progenitors	MGE inhibitory neuron lineage
MGE-IPC2	36	MGE Progenitors	MGE inhibitory neuron lineage
MGE-IPC3	37	MGE Progenitors	MGE inhibitory neuron lineage
MGE-RG1	32	MGE Radial Glia 1	MGE inhibitory neuron lineage
MGE-RG2	33	MGE Radial Glia 2	MGE inhibitory neuron lineage
IN-CTX-MGE2	44	MGE-derived Ctx inhibitory neuron, Cortical Plate-enriched	MGE inhibitory neuron lineage
IN-CTX-MGE1	43	MGE-derived Ctx inhibitory neuron, Germinal Zone Enriched	MGE inhibitory neuron lineage
Microglia	7	Micrgolia	NA
Mural	2	Mural/Pericyte	NA
nEN-early2	21	Newborn Excitatory Neuron - early born	Newborn/maturing neuron
nEN-early1	20	Newborn Excitatory Neuron - early born	Newborn/maturing neuron
nEN-late	22	Newborn Excitatory Neuron - late born	Newborn/maturing neuron
OPC	8	Oligodendrocyte progenitor cell	OPC
oRG	10	Outer Radial Glia	Radial glia
IN-STR	47	Striatal neurons	MGE inhibitory neuron lineage
tRG	11	Truncated Radial Glia	Radial glia
U1	3	Unknown1	NA
U2	4	Unknown2	NA
U3	5	Unknown3	NA
U4	6	Unknown4	NA
vRG	12	Ventricular Radial Glia	Radial glia
