## Supplementary Table 4 for "Single-cell multidimensional profiling of tumor cell heterogeneity in supratentorial ependymomas"

### Sheet: Sheet 1
Table S4. Top 200 marker genes of NMF metaprograms identified in ST-EPN patients
Neuroepithelial-like	MES/Hypoxia	Ependymal-like	Radial-glia-like	Cycling	Embryonic-neuronal-like	Neuronal-like	Embryonic-like
HSPA8	PGK1	C4orf22	FRMD5	DIAPH3	RBFOX1	KIRREL3	ATXN1
HSP90AB1	FTL	DNAH9	KAZN	LINC00669	CNTNAP2	MEG3	RGS6
GAPDH	ENO1	ADGB	GLIS3	C2orf48	ANKS1B	ABTB2	GRM8
ACTG1	IARS	DNAH11	PPP2R2B	HELLS	NRXN3	L3MBTL4	CHST11
EEF1A1	LDHA	DPP10	CD44	ARHGAP11B	LRRC4C	CHD7	ARHGAP10
CLU	PAM	PACRG	LRRTM4	FANCI	EYS	NIN	NTM
ACTB	ENO2	NRG1	DCLK1	BRIP1	CSMD1	KCNH7	KLHL29
CKB	SAMD4A	KAZN	GALNT18	CENPK	DAB1	AUTS2	ALDH1A2
ENO1	PDK1	C8orf34	FBXL7	APOLD1	CNTN5	KCNQ3	ELMO1
FTL	CD44	ATXN1	MAPK4	DTL	PTPRD	PID1	NEAT1
B2M	BNIP3	DCDC1	ADAMTS9-AS2	CENPP	CA10	PAK3	AL163953.3
CALM1	ABCA1	DPP6	ATXN1	NUSAP1	MACROD2	EGFR	CTBP2
EEF1G	FNIP1	FRMPD2	DPP10	MELK	GRID2	AC007682.1	IGFBP7
HSP90AA1	MRPS6	CCDC37	EXT1	KIF15	GPC5	NTM	ACTN4
HSPA5	GLIS3	ARMC3	LRP1B	POLA1	GRM5	PTPRN2	RP11-127H5.1
TUBA1A	PFKP	DNAH6	NAV2	AC004158.2	EPHA6	CDK6	CSRNP3
IFI30	NEAT1	C20orf26	ITPR2	KNTC1	AC007092.1	LMO1	DIP2C
ATP5B	FTH1	DAW1	NEAT1	CIT	CDH18	PLCB1	MYH7B
CANX	PRELID2	ASTN2	PITPNC1	ATAD2	CNTNAP5	SEZ6L	COL25A1
ATP5A1	HSPA5	GLIS3	ABLIM1	BUB1B	NELL1	KCND3	EEF1A1
MRFAP1	PFKFB4	PRICKLE2	IMMP2L	POLQ	PCDH15	CERS6	CERS6
H3F3B	NAMPT	DNAH7	ADAMTS17	CENPF	NKAIN2	AC018730.1	CADM1
MTRNR2L12	ASAP1	CCDC170	CTNNA2	BRCA1	CSMD3	CHD5	CAMK4
HSP90B1	ALDOA	C12orf55	NCKAP5	MCM7	ANK3	IL1RAPL1	AIG1
ANXA5	DDIT3	PAMR1	LRIG1	PRIM2	KCNIP4	IGF1R	AJAP1
HMGN2	ADAMTS9-AS2	AC079354.1	FHIT	CDK1	PDE4D	NRXN3	DMTF1
CCT3	NAV2	MAPK4	FRMD4A	ECT2	CTNNA3	HELLS	AXDND1
CLDN5	HSP90AB1	NTRK2	ASAP1	H2AFZ	CNTN4	PBX3	HIPK2
CALM2	DNAJB1	KIAA0825	NOS1AP	KIF23	ASIC2	ADAMTS2	MGAT5
CNN3	HSP90AA1	CDH4	CTNND2	KIF18B	NTM	ARMC8	PRICKLE2
BGN	AP2B1	GRIA1	BCL2	NASP	KALRN	FAT4	AUTS2
HNRNPF	GBE1	CHDC2	LYST	BUB1	LPHN3	PHF21B	CYP1B1-AS1
PSAP	HSPA9	GABRG3	GPM6B	AC004381.6	DSCAML1	PPP2R2C	COL4A2
CCT7	GAPDH	LRGUK	BNC2	BARD1	IL1RAPL2	DSCAML1	RBM20
MTRNR2L2	GPI	EFHC1	MAST4	CASC5	ERC2	C3orf70	ATP11A
LGALS3BP	MARCH1	LRRC9	MBNL2	CKAP2	OPCML	MEG8	CABP7
CD63	ACTG1	NCKAP5	NLGN1	NCAPD3	ATRNL1	LINC00461	CPED1
PPT1	CALM2	LINC00882	PRUNE2	MLF1IP	C10orf11	CACNA2D1	AC023590.1
ARL6IP1	AKAP12	IFLTD1	LIMCH1	TUBB	ALK	NRCAM	EDAR
ALDOA	BNIP3L	FHOD3	OPHN1	MMS22L	PTPRT	JAG1	CACHD1
PGK1	GALNT11	DCDC2	NHS	DEPDC1B	AC011288.2	FAM110B	AC005592.2
FTH1	ANKRD12	DCLK1	EPHB1	MKI67	FGF13	GRB10	CASK
ARF1	DDIT4	KIAA1217	PDE1C	KIF11	FAM19A2	LDLRAD3	BCL2
DNAJA1	PFKFB3	ADAM12	KCTD1	CHEK1	CADM2	BCL11A	CHST15
BSCL2	UBC	CRISPLD1	GNG12	CEP152	AGBL1	CAMKMT	DGKA
HSPD1	ATF6	ADCY2	ADAM12	HMGN2	RALYL	ATP8A1	AC027119.1
PDIA3	EXT1	CSGALNACT1	INPP4B	MCM3	DLGAP1	KCNQ1OT1	C22orf34
UBC	CAMK2D	NEK10	ATP13A4	CEP128	ESRRG	TOX3	CTNNB1
CNBP	PPP1R15A	COBL	LMCD1-AS1	DDX11	DPP10	KIF26B	DLL1
PEBP1	MIR4435-1HG	PITPNC1	GPC4	FANCC	MYT1L	GSE1	AFF1
NCL	AARS	MAPK10	ABCA1	AURKB	UNC5D	FAM189A1	ATRNL1
GLUL	ANXA2	LRP1B	APC	CDK5RAP2	GRM7	KCTD8	HSP90AB1
LDHB	HSPA1B	FBXL7	GAB1	ASF1B	CPNE4	MAMLD1	CFI
CTSB	ADM	NAV2	CREB5	KIF22	HDAC9	GLCCI1	B4GALT1
DKK3	BCL2	MAP3K19	MAT2A	IQGAP3	GRIK2	KIF7	DNAH14
PPIA	P4HA1	KLHL32	PARK2	CEP112	MARCH1	CELF4	RALGPS2
PLTP	ADCY8	EDA	GALNT10	NCAPG	MDGA2	DLEU1	CMIP
HNRNPA1	CREB5	IL16	PCDH9	NUF2	CACNA1C	DACH1	AC073218.1
GFAP	HILPDA	AGBL4	PPP1R9A	AL163953.3	AC068490.2	EVL	RBPMS
ANXA1	CCT8	FILIP1L	CSGALNACT1	CNTLN	DGKB	ACACA	DGKG
VIM	ARL8B	CCDC30	DOCK1	CBX5	DCC	PBX1	DLEU1
FBLN1	ATXN1	ARL15	LHFP	ASPM	RIMS2	DCX	BACH2
HSPB8	FAM129A	EFHC2	ARL15	ARHGAP33	FAM19A1	ARL15	ENO1
NPM1	FRMD5	LMCD1-AS1	GRIA1	CDC25C	CADPS	FMNL2	BAZ2B
RAN	KAZN	BOC	CAMK2D	BRCA2	KCNB2	MAGI1	KIAA1549
PDIA4	HSP90B1	FHIT	MID1	FBXL7	LINC00276	FAM155A	MTRNR2L12
PRDX1	SPOCK1	MAML2	DOK5	MCM4	DMD	MAML3	DALRD3
MTRNR2L8	IMMP2L	AFF3	LDLRAD3	KIF14	GRM8	PDE1A	CTNNA1
CCT8	EEF1A1	IQGAP2	DPP6	NDC80	NEGR1	ATP2B2	KIAA1324L
ARL6IP5	AGAP1	LDB2	DIRC3	PRKCE	PLCL1	DLGAP1	PDZRN3
DHFR	CADPS	PPP2R2B	DAAM1	NDUFAF6	CDH13	FLRT2	LINC00669
GSN	PDIA3	GRIK4	MTERF	CKAP5	SPOCK1	ATP11A	CDH11
DAZAP2	ACTB	AC092594.1	NRG3	HSPA8	HPSE2	CCNY	ADRBK2
TPI1	ACAD11	RNLS	CHN1	ARL6IP1	CTNNA2	ROBO2	TTC29
GPX3	LDLRAD3	LDLRAD4	PALLD	CDH4	FRMD4A	ROBO1	PTPRE
ATP6AP2	BTAF1	GPC4	BACH1	E2F7	KCNQ3	NEGR1	AC007277.3
MAGED2	SOD2	RORA	CSMD2	ANLN	CNBD1	EXT1	MTRNR2L2
ANXA2	CSDE1	NEGR1	PLEKHA5	TOP2A	CLSTN2	AGAP1	ANO4
EIF4G2	BACH1	LHFP	CRISPLD1	DCLRE1C	FGF12	BACH2	CAMTA1
CCT4	HSPD1	SAMD4A	MGAT5	ACYP1	KCNH7	CACNA2D2	GAPDH
CBX5	NFASC	CACNB4	GFAP	PHGDH	RGS7	CDH22	HRNR
FHL1	FAM110B	GALNT18	CTBP2	CALU	CACNA2D1	LPHN2	ANAPC1
EIF4A1	KCNQ3	CHST9	FRMD3	CCNA2	HS6ST3	CDH23	COL8A1
PRNP	MED6	CCDC173	PACRG	EZH2	HECW1	HIVEP3	APBA2
ATP6AP1	DARS	ITPR2	PDZRN3	FANCD2	LINGO2	EPHA4	FOXP1
CTSD	C6orf62	FAM227A	DMD	DAPK1	MCTP1	BAI3	NKAIN3
HNRNPK	BRE	BTBD9	CDH4	NAV2	SGCZ	ARHGAP24	CSNK1A1
MTRNR2L1	CORO1C	FGF14	ETV6	LIMS1	FAM155A	PKNOX2	EXOC4
ATP5F1	LYST	CTNNA2	L3MBTL4	CENPI	GALNT13	AMOTL2	ACSS3
ILF2	IFI30	CCDC39	DST	CEP192	AC067959.1	CSGALNACT1	ASAP2
PHGDH	CCNL1	COL4A6	DTNA	RACGAP1	LRRC7	CACNA1H	LINC01036
PGAM1	ANKRD28	EFCAB6	AKAP6	CAMK1D	AC133680.1	CELF2	PACRG
CSRP1	CTSB	NEBL	FYN	RFC3	NRXN1	AC074363.1	BCKDHB
TUBB	EIF4A1	ABCA1	CADM1	HNRNPF	LINC00871	GLI2	ABLIM1
DSTN	ATF4	CRB1	LDB2	DSN1	EPHB1	PRR4	CEP112
CD59	MEG3	DKK3	NKAIN3	MCM2	SEMA6D	ARHGEF3	RIMBP2
AXL	PCBP3	PRKCE	DCLK2	RAD51B	CTC-340A15.2	PDGFRA	GFOD1
DDOST	KCTD16	LRRC48	FHOD3	ILF2	AC091969.1	BTBD9	CCDC171
PDIA6	PGM1	PLEKHG1	ANTXR1	ACACA	ARL15	PDE8B	FTL
FRZB	ATP13A3	ARMC2	CGNL1	PCNA	AC007682.1	PPM1L	DENND1A
BSG	MARS	CCDC146	PRKD1	HMGB2	HIVEP3	ADCY5	HSP90AA1
LRPAP1	ARHGAP26	PCDH9	AFF3	BCL2	NCKAP5	NEDD4L	ARID1A
DDIT4	BIRC6	LINC01088	BACH2	KIFC1	PCDH9	PCDH9	ANK3
COMT	ANKZF1	PDZRN3	FSTL1	BMPR1A	DSCAM	GLYCTK	DAP
ARF4	HSPA8	ANGPT1	NTM	FRMD5	PAK3	SLC24A3	RGS12
ALDH2	PGAM1	DIRC3	AP2B1	AFF1	GABRB1	BMPR1A	CERK
PFN2	APP	ATP8A1	GRIK4	CERS6	NELL2	PDE10A	BTBD9
ATXN7L3B	HSPA1A	BACH2	AC027763.2	NCAM1	LUZP2	AP2B1	BIRC6
ITM2B	P4HA2	CLEC16A	BBX	BACH1	KCTD16	ARHGAP42	AKAP12
EIF4A2	CERS6	BCL2	NRG1	MGAT5	MEF2C-AS1	MAGI3	AKAP13
CALU	HK2	CELF2	KIRREL3	PBK	LINC00907	DAP	BTBD11
HNRNPH2	ATP6V1C1	FAT3	IGF1R	CDCA3	GALNTL6	MPPED2	ACTG1
ITM2A	PTP4A1	LRRIQ1	NFASC	LCORL	IQCJ-SCHIP1	LDLRAD4	AP1G2
GRN	ERO1L	CACHD1	GABRB1	FAM111A	KCNH1	BACH1	APP
CD164	AGFG1	C1orf173	NCOA2	PHTF1	KCND2	DOCK4	BAZ1B
PPP1CB	MAT2A	CXorf22	BTBD9	GPC6	TENM2	MCF2L	LPCAT1
LAMP2	COPA	FRMD3	PRELID2	CDCA5	DPYD	CRB1	ST6GALNAC3
GHITM	ATP6V1B2	C6orf118	COBL	LMNB1	AKAP6	KALRN	FLNB
NCSTN	CSMD2	DNAI1	ARHGAP26	KIF4A	SGCD	PCSK2	CACNA1B
COPS6	LHFP	ITPKB	IQGAP2	AMOTL1	AFF2	INTS1	RNF220
CCT5	RGS6	KCNN3	AUTS2	ESPL1	PLCB1	KIAA1211L	BCL11A
CSDE1	FAM162A	ANKS1A	ANGPT1	RAD18	ASTN2	BRD8	FHOD3
LDHA	FHIT	AL078585.1	OMA1	FBLN7	SNTG1	PELI2	ETV6
APMAP	IGF1R	AC027763.2	COLEC12	RAD51AP1	CADPS2	KIF21A	CHL1
PMP22	BTBD9	CRADD	ITPKB	C21orf58	MYO16	SMOC1	ARHGAP6
AHNAK	DDX27	CACNA1C	CLU	MND1	NRG1	PMEPA1	CYTH1
LGALS1	RP11-665G4.1	LIMCH1	BCAS3	LIG1	BAI3	GRID2	ANTXR1
ALDH9A1	CABIN1	MYRIP	HIBCH	C15orf41	NKAIN3	CACNA1C	DOCK1
FBLN2	RBM3	C9orf117	NCAM2	CCDC14	AC092684.1	CMIP	PELI2
C6orf62	ABTB2	EML6	HDAC8	PRTFDC1	GRIP1	CD99L2	ANKRD10
HLA-E	AFF3	FANK1	CRADD	CDCA7	PDE1A	FRMD4A	ADAMTS19
HLA-A	MAGED2	IGF1R	POLA1	CALM2	RGS6	ASXL3	ANKHD1
MAP1B	ABLIM1	CREB5	PLCE1	BRD8	ELMO1	GMPS	CASC7
CYP51A1	DTNA	FAM135B	NR6A1	CMSS1	DPP6	MLLT3	MPPED2
HSPA9	CC2D2A	NTM	KIF26B	KCNQ3	CLVS1	AFF3	LZTFL1
CD74	ARRDC3	LINC00271	MAML3	ACTB	ENOX1	CDK19	EPB41L2
EIF3L	AK4	IFI44L	MAML2	HJURP	CHRM3	MAPK4	ADAM9
NACA	KHDRBS3	AKAP6	LPP	NCAPH	ANO4	CADM1	ACYP2
CCND1	CALD1	AC074363.1	NAV1	MAT2A	AC009499.1	ASAP2	KIAA1984-AS1
ADH5	GAREM	ARMC4	NEBL	ANKS1B	HCN1	ENPP1	GPR98
TUBA1B	NAA25	CLU	PAPPA	ASAP2	KIRREL3	LARGE	C1orf21
HADHA	MPP6	KB-1047C11.2	ADCY2	NUP107	MGAT4C	CELSR3	ARID1B
TUBB4B	GALNT2	COL4A5	EGFR	POC1A	BACH1	POLA1	ATP10A
PTMA	NFX1	CDHR3	IL1RAPL1	AUTS2	TEX41	PIP4K2A	CBLB
EIF4H	NRCAM	CAMKMT	ACACA	CENPE	NFASC	EEF1A1	ARID2
BZW1	LAMC1	PCDP1	KCND3	GMPS	C10orf112	CDH4	B3GNTL1
CALR	GRB10	CC2D2A	AUH	PRKDC	CACNA2D3	DPP10	PLXNB1
DLK1	CCNL2	GFAP	MAGED2	ASAP1	AC096559.1	GPC4	FOCAD
APLP2	AC016831.7	KCTD1	IPO9-AS1	MIS18BP1	NOL4	GALNT11	KCNH5
GPM6B	NHS	ANKFN1	NPAS3	DDB2	GRIN2B	GRID1	ASH1L
EEF2	PPP1CB	LRRC6	LRRC8D	C3orf70	GRIA4	DISC1	FHIT
H3F3A	AUTS2	GPC6	FAM155A	PIK3R3	IL1RAPL1	HNRNPA1	DHRSX
EID1	BRD8	BAI3	CAMKMT	FHOD3	KCNQ5	FAM53B	PBX1
COL1A2	MT2A	CMSS1	ANKS1B	CRISPLD1	USH2A	CADM2	DNM3
LAPTM4A	ARHGEF7	ARHGAP26	EHBP1	CAMKMT	CALN1	FANCC	MCM3AP
EZR	EGLN1	NRG3	NRXN3	PRC1	EBF1	ACPL2	C14orf132
PTPLAD1	CTBP2	ASAP1	GMDS	KAZN	PLCB4	MYH10	PDE5A
BCAP31	LDHB	NOS1AP	CAMK1D	CASP2	FRAS1	MAMDC4	DISC1
MSN	PRKCE	ANKRD45	DSCAML1	NCAPG2	RBFOX3	CCND2	DTNB
C1orf43	CDK6	ASTN1	CACNA1C	CKAP2L	DACH2	C12orf79	AC003088.1
GPI	KRR1	CPQ	GLI3	DPYSL5	DGKI	BMPER	BRE
MEST	GOLGA8A	MAT2A	LRRC3B	GLI3	CTB-12O2.1	GNAO1	ADNP
DCTN2	MCC	MASP1	ANKFN1	DAP	PLXNA4	EYA2	AMOTL1
EIF3C	NCL	LRRC8D	EPB41L4A	CLSPN	MECOM	LIMD1	AP3D1
COPB2	ATXN7L1	LINC00632	GPATCH2L	CACNA1C	TRPM3	RAD51B	GNAQ
CHCHD2	CLK1	FRMD5	CADPS	BLM	MAML3	EEFSEC	DIAPH3
OAT	CCNY	CADM3	CDH11	MCM6	FGF14	PDZRN3	COA1
PRDX3	CCSAP	ERBB4	BAI3	GRID2	UNC13C	CDH2	CUL4A
NCBP2	CALU	CADM1	KLHL29	ABHD3	PCDH7	ATG7	COL23A1
MAP1LC3B	ARL1	PALLD	PRKCE	FAM111B	MLLT3	MAGED2	HSPA12A
PRKAR1A	COMMD10	CCSER1	GARNL3	PLCB4	DOCK4	NEAT1	BACH1
DDX5	LIMS1	BCAR3	ANKS1A	CSE1L	OXR1	IFI30	CHD6
CLIC1	H3F3B	COBLL1	OSBPL6	KIAA1524	ARHGAP26	MARCH1	MME
CCT6A	CSGALNACT1	CHN1	BMP6	C2CD3	DIRC3	NOS1AP	COL5A1
PUF60	PLOD2	KIAA0319	MAMLD1	NAV1	CUX2	CRADD	ABCB1
PRDX2	ATP11A	DMD	OSMR	INTS1	GRIA3	HDAC8	GRHL2
LAMB2	ACVR1	ARMC8	HIVEP3	CDC7	KCNH5	EPHB2	PTPRD
PSMB5	ARHGAP42	LEKR1	MRPS27	CTPS1	PDZRN4	NFASC	PCID2
ERGIC3	GARS	KCTD16	PFKP	CDCA8	ANO3	LARP4B	AHNAK
EIF5	CMSS1	CCDC41	LARGE	AHI1	LRP1B	PTPRD	ARHGAP26
COX4I1	ANXA5	EXT1	DAPK1	BIRC5	LINC00669	NEO1	BCLAF1
CRIP2	PNRC2	DNAH12	FMNL2	GAPDH	HMCN1	CHD6	CDK14
CNDP2	CSNK1G1	KIAA1199	BICC1	GPR137C	CCSER1	CASK	AKAP9
PRDX5	CHI3L1	PRR4	PELI2	FILIP1L	ZNF804B	NFXL1	NAV2
PSME1	CDON	COLEC12	JAZF1	DDX39A	BANK1	EDA	CACNA1D
MAT2A	CRADD	PPP1R9A	CAMTA1	HSP90AA1	KIAA1217	CEP85L	C20orf112
DDX1	CHRM3	OSBPL6	KIAA1199	HSPD1	MTUS2	FOXO3	RORA
ANXA6	FAM210A	BMPR1B	MEGF11	MAST2	RP11-127H5.1	CLK1	MAST4
DDX6	MAPK4	ARNT2	KANK1	E2F3	AL163953.3	MYRIP	C17orf62
NGRN	MKLN1-AS1	MACROD2	FREM1	CEP78	ARHGAP15	HSP90B1	FRMD3
PTGES3	GDI2	NEK11	NEK6	CADM1	ACACA	MTSS1	CHD5
B3GNT1	PDIA6	C7orf63	MCC	PLK4	ROBO2	FBXL7	DYRK1A
PCIF1	NECAP1	CSMD3	AC124997.1	DNAJC1	CDH8	AUH	HPS4
HLA-B	CDKAL1	ST6GALNAC3	AHNAK	NLGN1	BACH2	NAA25	BCAS3
CACYBP	ARHGAP5	NKAIN3	CTIF	CHD7	ASXL3	NONO	CREB3L2
CCT2	CELF2	FREM1	MKL2	ANKRD32	CERS6	LRRC8D	C12orf79
PGRMC1	CRYZL1	DTNA	LINC00271	PARP2	PDE4B	MMP16	ANKRD28
MFAP4	CANX	LRRTM4	LINC00630	ARHGAP32	PCDH11X	PITPNC1	GNAI1
H2AFZ	MGAT5	JAZF1	ARHGEF3	FANCA	SEZ6L	CCDC144A	LTBP1
BNIP3	CD276	MAST4	MAGI1	BAZ1B	CPED1	DAB1	KIF26B
