## Supplementary Table 6 for "Single-cell multidimensional profiling of tumor cell heterogeneity in supratentorial ependymomas"

### Sheet: DGIDB-Cycling
Table S6. DGIDB hits of NMF metaprograms identified in ST-EPN patients: Cycling
search_term	match_term	match_type	category	sources
FANCI	FANCI	Definite	CLINICALLY ACTIONABLE	Oncomine|Tempus
BRIP1	BRIP1	Definite	CLINICALLY ACTIONABLE	MskImpact|FoundationOneGenes|CarisMolecularIntelligence|Tempus
BUB1B	BUB1B	Definite	CLINICALLY ACTIONABLE	CarisMolecularIntelligence|Tempus
BRCA1	BRCA1	Definite	CLINICALLY ACTIONABLE	MskImpact|FoundationOneGenes|CarisMolecularIntelligence|Oncomine|Tempus|CIViC
BARD1	BARD1	Definite	CLINICALLY ACTIONABLE	MskImpact|FoundationOneGenes|CarisMolecularIntelligence|Tempus
CASC5	KNL1	Definite	CLINICALLY ACTIONABLE	CarisMolecularIntelligence
MKI67	MKI67	Definite	CLINICALLY ACTIONABLE	FoundationOneGenes|Tempus
CHEK1	CHEK1	Definite	CLINICALLY ACTIONABLE	MskImpact|FoundationOneGenes|CarisMolecularIntelligence|Oncomine|Tempus
FANCC	FANCC	Definite	CLINICALLY ACTIONABLE	MskImpact|FoundationOneGenes|CarisMolecularIntelligence|Tempus
POLA1	POLA1	Definite	DNA DIRECTED RNA POLYMERASE	HopkinsGroom
POLA1	POLA1	Definite	DNA REPAIR	GO
POLQ	POLQ	Definite	DNA REPAIR	GO
CDK1	CDK1	Definite	DNA REPAIR	GO
CHEK1	CHEK1	Definite	DNA REPAIR	GO
DDX11	DDX11	Definite	DNA REPAIR	GO
FANCC	FANCC	Definite	DNA REPAIR	GO
BRCA1	BRCA1	Definite	DRUG RESISTANCE	CIViC
MELK	MELK	Definite	DRUGGABLE GENOME	RussLampel|HingoraniCasas|HopkinsGroom
POLA1	POLA1	Definite	DRUGGABLE GENOME	RussLampel|HingoraniCasas
CIT	CIT	Definite	DRUGGABLE GENOME	HingoraniCasas|RussLampel|HopkinsGroom
BUB1B	BUB1B	Definite	DRUGGABLE GENOME	HingoraniCasas
BRCA1	BRCA1	Definite	DRUGGABLE GENOME	HingoraniCasas
CDK1	CDK1	Definite	DRUGGABLE GENOME	HingoraniCasas|HopkinsGroom|RussLampel
BUB1	BUB1	Definite	DRUGGABLE GENOME	HingoraniCasas|RussLampel
TUBB	TUBB	Definite	DRUGGABLE GENOME	HopkinsGroom|RussLampel|HingoraniCasas|RussLampel
KIF11	KIF11	Definite	DRUGGABLE GENOME	HingoraniCasas
CHEK1	CHEK1	Definite	DRUGGABLE GENOME	HopkinsGroom|HingoraniCasas|RussLampel
BRIP1	BRIP1	Definite	ENZYME	HumanProteinAtlas
MELK	MELK	Definite	ENZYME	HumanProteinAtlas
KIF15	KIF15	Definite	ENZYME	Pharos
CIT	CIT	Definite	ENZYME	HumanProteinAtlas
BUB1B	BUB1B	Definite	ENZYME	HumanProteinAtlas
POLQ	POLQ	Definite	ENZYME	HumanProteinAtlas
BRCA1	BRCA1	Definite	ENZYME	HumanProteinAtlas
MCM7	MCM7	Definite	ENZYME	Pharos
PRIM2	PRIM2	Definite	ENZYME	Pharos
KIF23	KIF23	Definite	ENZYME	Pharos
DDX11	DDX11	Definite	ENZYME	HumanProteinAtlas|Pharos
DIAPH3	DIAPH3	Definite	KINASE	Pharos
MELK	MELK	Definite	KINASE	HopkinsGroom|dGene|Pharos
CIT	CIT	Definite	KINASE	HopkinsGroom|dGene|Pharos
BUB1B	BUB1B	Definite	KINASE	dGene|Pharos
MCM7	MCM7	Definite	KINASE	Pharos
CDK1	CDK1	Definite	KINASE	HopkinsGroom|BaderLabGenes|dGene|Pharos
ECT2	ECT2	Definite	KINASE	Pharos
BUB1	BUB1	Definite	KINASE	dGene|Pharos
CASC5	KNL1	Definite	KINASE	Pharos
CHEK1	CHEK1	Definite	KINASE	HopkinsGroom|dGene|Pharos
ATAD2	ATAD2	Definite	NUCLEAR HORMONE RECEPTOR	Pharos
MELK	MELK	Definite	SERINE THREONINE KINASE	GO|dGene
CIT	CIT	Definite	SERINE THREONINE KINASE	GO|dGene
BUB1B	BUB1B	Definite	SERINE THREONINE KINASE	GO|dGene
CDK1	CDK1	Definite	SERINE THREONINE KINASE	GO|dGene
BUB1	BUB1	Definite	SERINE THREONINE KINASE	GO|dGene
CHEK1	CHEK1	Definite	SERINE THREONINE KINASE	GO|dGene
CDK1	CDK1	Definite	TRANSCRIPTION FACTOR	Pharos
CHEK1	CHEK1	Definite	TRANSCRIPTION FACTOR	Pharos
DTL	DTL	Definite	TUMOR SUPPRESSOR	GO
BRCA1	BRCA1	Definite	TUMOR SUPPRESSOR	GO
BARD1	BARD1	Definite	TUMOR SUPPRESSOR	GO

### Sheet: DGIDB-Embryonic-like
Table S6. DGIDB hits of NMF metaprograms identified in ST-EPN patients: Embryonic-like
search_term	match_term	match_type	category	sources
AJAP1	AJAP1	Definite	CELL SURFACE	GO
BCL2	BCL2	Definite	CLINICALLY ACTIONABLE	MskImpact|FoundationOneGenes|CarisMolecularIntelligence|Tempus
CTNNB1	CTNNB1	Definite	CLINICALLY ACTIONABLE	MskImpact|FoundationOneGenes|CarisMolecularIntelligence|Oncomine|Tempus
AFF1	AFF1	Definite	CLINICALLY ACTIONABLE	FoundationOneGenes|CarisMolecularIntelligence
BCL2	BCL2	Definite	DRUG RESISTANCE	CIViC
CTNNB1	CTNNB1	Definite	DRUG RESISTANCE	CIViC
GRM8	GRM8	Definite	DRUGGABLE GENOME	RussLampel|HopkinsGroom|HingoraniCasas
CHST11	CHST11	Definite	DRUGGABLE GENOME	HingoraniCasas
NTM	NTM	Definite	DRUGGABLE GENOME	HingoraniCasas
KLHL29	KLHL29	Definite	DRUGGABLE GENOME	HingoraniCasas
ALDH1A2	ALDH1A2	Definite	DRUGGABLE GENOME	HopkinsGroom|RussLampel|HingoraniCasas
IGFBP7	IGFBP7	Definite	DRUGGABLE GENOME	HingoraniCasas
ACTN4	ACTN4	Definite	DRUGGABLE GENOME	HingoraniCasas
COL25A1	COL25A1	Definite	DRUGGABLE GENOME	HingoraniCasas
CAMK4	CAMK4	Definite	DRUGGABLE GENOME	RussLampel|HopkinsGroom|HingoraniCasas
HIPK2	HIPK2	Definite	DRUGGABLE GENOME	HopkinsGroom|HingoraniCasas|RussLampel
COL4A2	COL4A2	Definite	DRUGGABLE GENOME	HingoraniCasas
EDAR	EDAR	Definite	DRUGGABLE GENOME	HingoraniCasas
CACHD1	CACHD1	Definite	DRUGGABLE GENOME	RussLampel
CASK	CASK	Definite	DRUGGABLE GENOME	HopkinsGroom|RussLampel|HingoraniCasas
BCL2	BCL2	Definite	DRUGGABLE GENOME	RussLampel|HopkinsGroom|HingoraniCasas
CTNNB1	CTNNB1	Definite	DRUGGABLE GENOME	HingoraniCasas
CHST11	CHST11	Definite	ENZYME	HumanProteinAtlas
ALDH1A2	ALDH1A2	Definite	ENZYME	Pharos
CAMK4	CAMK4	Definite	ENZYME	Pharos
MGAT5	MGAT5	Definite	ENZYME	Pharos
CASK	CASK	Definite	ENZYME	HumanProteinAtlas
GRM8	GRM8	Definite	G PROTEIN COUPLED RECEPTOR	HopkinsGroom|GO|dGene
CASK	CASK	Definite	ION CHANNEL	Pharos
ARHGAP10	ARHGAP10	Definite	KINASE	Pharos
CAMK4	CAMK4	Definite	KINASE	HopkinsGroom|dGene|Pharos
HIPK2	HIPK2	Definite	KINASE	HopkinsGroom|dGene|Pharos
CASK	CASK	Definite	KINASE	HopkinsGroom|dGene|Pharos
DGKA	DGKA	Definite	KINASE	GO|Pharos
CAMK4	CAMK4	Definite	SERINE THREONINE KINASE	dGene
HIPK2	HIPK2	Definite	SERINE THREONINE KINASE	GO|dGene
CASK	CASK	Definite	SERINE THREONINE KINASE	GO|dGene
DIP2C	DIP2C	Definite	TRANSCRIPTION FACTOR	Pharos
EEF1A1	EEF1A1	Definite	TRANSCRIPTION FACTOR	Pharos
DMTF1	DMTF1	Definite	TRANSCRIPTION FACTOR	Pharos
HIPK2	HIPK2	Definite	TRANSCRIPTION FACTOR	Pharos
CASK	CASK	Definite	TRANSCRIPTION FACTOR	Pharos
CTNNB1	CTNNB1	Definite	TRANSCRIPTION FACTOR	Pharos
CTNNB1	CTNNB1	Definite	TRANSCRIPTION FACTOR COMPLEX	GO
HIPK2	HIPK2	Definite	TUMOR SUPPRESSOR	GO
HIPK2	HIPK2	Definite	TYROSINE KINASE	GO

### Sheet: DGIDB-Embryonic-neuronal-like
Table S6. DGIDB hits of NMF metaprograms identified in ST-EPN patients: Embryonic-neuronal-like
search_term	match_term	match_type	category	sources
CNTNAP2	CNTNAP2	Definite	CELL SURFACE	GO
GPC5	GPC5	Definite	CELL SURFACE	GO
ANK3	ANK3	Definite	CELL SURFACE	GO
DSCAML1	DSCAML1	Definite	CELL SURFACE	GO
PTPRT	PTPRT	Definite	CELL SURFACE	GO
PTPRD	PTPRD	Definite	CLINICALLY ACTIONABLE	MskImpact|Tempus
ALK	ALK	Definite	CLINICALLY ACTIONABLE	MskImpact|FoundationOneGenes|CarisMolecularIntelligence|Oncomine|Tempus|CIViC
PTPRT	PTPRT	Definite	CLINICALLY ACTIONABLE	MskImpact
ALK	ALK	Definite	DRUG RESISTANCE	COSMIC|CIViC
CNTNAP2	CNTNAP2	Definite	DRUGGABLE GENOME	HopkinsGroom
NRXN3	NRXN3	Definite	DRUGGABLE GENOME	HingoraniCasas
LRRC4C	LRRC4C	Definite	DRUGGABLE GENOME	HingoraniCasas
EYS	EYS	Definite	DRUGGABLE GENOME	HingoraniCasas
PTPRD	PTPRD	Definite	DRUGGABLE GENOME	HopkinsGroom|RussLampel
CA10	CA10	Definite	DRUGGABLE GENOME	HingoraniCasas|RussLampel|HopkinsGroom
GRID2	GRID2	Definite	DRUGGABLE GENOME	HopkinsGroom|HingoraniCasas|RussLampel
GPC5	GPC5	Definite	DRUGGABLE GENOME	HingoraniCasas
GRM5	GRM5	Definite	DRUGGABLE GENOME	HingoraniCasas|RussLampel|HopkinsGroom
EPHA6	EPHA6	Definite	DRUGGABLE GENOME	HopkinsGroom|RussLampel|HingoraniCasas
CNTNAP5	CNTNAP5	Definite	DRUGGABLE GENOME	HopkinsGroom
NELL1	NELL1	Definite	DRUGGABLE GENOME	HingoraniCasas
PCDH15	PCDH15	Definite	DRUGGABLE GENOME	HingoraniCasas
PDE4D	PDE4D	Definite	DRUGGABLE GENOME	HingoraniCasas|RussLampel|HopkinsGroom
CNTN4	CNTN4	Definite	DRUGGABLE GENOME	HingoraniCasas
ASIC2	ASIC2	Definite	DRUGGABLE GENOME	HingoraniCasas|HopkinsGroom|RussLampel
NTM	NTM	Definite	DRUGGABLE GENOME	HingoraniCasas
KALRN	KALRN	Definite	DRUGGABLE GENOME	RussLampel|HopkinsGroom|HingoraniCasas
LPHN3	ADGRL3	Definite	DRUGGABLE GENOME	HopkinsGroom|RussLampel
IL1RAPL2	IL1RAPL2	Definite	DRUGGABLE GENOME	HingoraniCasas
OPCML	OPCML	Definite	DRUGGABLE GENOME	HingoraniCasas
ALK	ALK	Definite	DRUGGABLE GENOME	HingoraniCasas|HopkinsGroom|RussLampel
PTPRT	PTPRT	Definite	DRUGGABLE GENOME	HopkinsGroom|RussLampel
AGBL1	AGBL1	Definite	DRUGGABLE GENOME	HopkinsGroom
ESRRG	ESRRG	Definite	DRUGGABLE GENOME	HopkinsGroom|HingoraniCasas|RussLampel
DPP10	DPP10	Definite	DRUGGABLE GENOME	RussLampel|HopkinsGroom|HingoraniCasas
KALRN	KALRN	Definite	ENZYME	HumanProteinAtlas
AGBL1	AGBL1	Definite	ENZYME	HumanProteinAtlas
DPP10	DPP10	Definite	ENZYME	HumanProteinAtlas
CNTNAP2	CNTNAP2	Definite	FIBRINOGEN	HopkinsGroom
CNTNAP5	CNTNAP5	Definite	FIBRINOGEN	HopkinsGroom
GRM5	GRM5	Definite	G PROTEIN COUPLED RECEPTOR	HopkinsGroom|GO|dGene
LPHN3	ADGRL3	Definite	G PROTEIN COUPLED RECEPTOR	HopkinsGroom|GO|dGene|Pharos
FGF13	FGF13	Definite	GROWTH FACTOR	GO
GRID2	GRID2	Definite	ION CHANNEL	Pharos
ANK3	ANK3	Definite	ION CHANNEL	Pharos
KCNIP4	KCNIP4	Definite	ION CHANNEL	Pharos
ASIC2	ASIC2	Definite	ION CHANNEL	HopkinsGroom|Pharos
DAB1	DAB1	Definite	KINASE	Pharos
EPHA6	EPHA6	Definite	KINASE	HopkinsGroom|dGene|Pharos
NELL1	NELL1	Definite	KINASE	Pharos
KALRN	KALRN	Definite	KINASE	HopkinsGroom|dGene|Pharos
ALK	ALK	Definite	KINASE	HopkinsGroom|dGene|Pharos
ESRRG	ESRRG	Definite	NUCLEAR HORMONE RECEPTOR	HopkinsGroom|BaderLabGenes|GO|dGene|Pharos
AGBL1	AGBL1	Definite	PROTEASE	HopkinsGroom|dGene
DPP10	DPP10	Definite	PROTEASE	HopkinsGroom|dGene
PTPRD	PTPRD	Definite	PROTEIN PHOSPHATASE	HopkinsGroom|dGene
PTPRT	PTPRT	Definite	PROTEIN PHOSPHATASE	HopkinsGroom|dGene
KALRN	KALRN	Definite	SERINE THREONINE KINASE	GO|dGene
CNTNAP2	CNTNAP2	Definite	TRANSCRIPTION FACTOR	Pharos
MYT1L	MYT1L	Definite	TRANSCRIPTION FACTOR	Pharos
NKAIN2	NKAIN2	Definite	TRANSPORTER	HumanProteinAtlas
DPP10	DPP10	Definite	TRANSPORTER	HumanProteinAtlas
EPHA6	EPHA6	Definite	TYROSINE KINASE	dGene
ALK	ALK	Definite	TYROSINE KINASE	GO|dGene

### Sheet: DGIDB-Neuroepithelial-like
Table S6. DGIDB hits of NMF metaprograms identified in ST-EPN patients: Neuroepithelial-like
search_term	match_term	match_type	category	sources
HSP90AB1	HSP90AB1	Definite	CELL SURFACE	GO
CLU	CLU	Definite	CELL SURFACE	GO
ENO1	ENO1	Definite	CELL SURFACE	GO
HSPA5	HSPA5	Definite	CELL SURFACE	GO
ATP5B	ATP5F1B	Definite	CELL SURFACE	GO
ATP5A1	ATP5F1A	Definite	CELL SURFACE	GO
BGN	BGN	Definite	CELL SURFACE	GO
CD63	CD63	Definite	CELL SURFACE	GO
HSPD1	HSPD1	Definite	CELL SURFACE	GO
PDIA3	PDIA3	Definite	CELL SURFACE	GO
HSP90AB1	HSP90AB1	Definite	CLINICALLY ACTIONABLE	FoundationOneGenes|CarisMolecularIntelligence
ACTB	ACTB	Definite	CLINICALLY ACTIONABLE	FoundationOneGenes
B2M	B2M	Definite	CLINICALLY ACTIONABLE	MskImpact|FoundationOneGenes|Tempus
HSP90AA1	HSP90AA1	Definite	CLINICALLY ACTIONABLE	FoundationOneGenes|CarisMolecularIntelligence|Tempus
H3F3B	H3-3B	Definite	CLINICALLY ACTIONABLE	CarisMolecularIntelligence
CNBP	CNBP	Definite	CLINICALLY ACTIONABLE	CarisMolecularIntelligence
B2M	B2M	Definite	DRUG RESISTANCE	CIViC
HSP90AB1	HSP90AB1	Definite	DRUGGABLE GENOME	RussLampel|HingoraniCasas|HopkinsGroom
GAPDH	GAPDH	Definite	DRUGGABLE GENOME	RussLampel|HingoraniCasas
CLU	CLU	Definite	DRUGGABLE GENOME	HingoraniCasas
B2M	B2M	Definite	DRUGGABLE GENOME	HingoraniCasas
CALM1	CALM1	Definite	DRUGGABLE GENOME	HingoraniCasas
HSP90AA1	HSP90AA1	Definite	DRUGGABLE GENOME	HopkinsGroom|RussLampel|HingoraniCasas
HSPA5	HSPA5	Definite	DRUGGABLE GENOME	HingoraniCasas
TUBA1A	TUBA1A	Definite	DRUGGABLE GENOME	HopkinsGroom|RussLampel|HingoraniCasas
IFI30	IFI30	Definite	DRUGGABLE GENOME	HingoraniCasas
H3F3B	H3-3B	Definite	DRUGGABLE GENOME	HingoraniCasas
HSP90B1	HSP90B1	Definite	DRUGGABLE GENOME	HingoraniCasas|RussLampel|HopkinsGroom
CALM2	CALM2	Definite	DRUGGABLE GENOME	HingoraniCasas
BGN	BGN	Definite	DRUGGABLE GENOME	HingoraniCasas
PSAP	PSAP	Definite	DRUGGABLE GENOME	HingoraniCasas
LGALS3BP	LGALS3BP	Definite	DRUGGABLE GENOME	RussLampel|HopkinsGroom|HingoraniCasas
CD63	CD63	Definite	DRUGGABLE GENOME	HingoraniCasas
PPT1	PPT1	Definite	DRUGGABLE GENOME	HingoraniCasas
ALDOA	ALDOA	Definite	DRUGGABLE GENOME	HingoraniCasas
DNAJA1	DNAJA1	Definite	DRUGGABLE GENOME	HingoraniCasas
HSPD1	HSPD1	Definite	DRUGGABLE GENOME	HingoraniCasas
PDIA3	PDIA3	Definite	DRUGGABLE GENOME	RussLampel|HingoraniCasas|HopkinsGroom
GAPDH	GAPDH	Definite	ENZYME	Pharos
CKB	CKB	Definite	ENZYME	Pharos
ENO1	ENO1	Definite	ENZYME	Pharos
CALM1	CALM1	Definite	ENZYME	Pharos
HSPA5	HSPA5	Definite	ENZYME	HumanProteinAtlas
IFI30	IFI30	Definite	ENZYME	Pharos
CALM2	CALM2	Definite	ENZYME	Pharos
PSAP	PSAP	Definite	ENZYME	Pharos
PPT1	PPT1	Definite	ENZYME	HumanProteinAtlas|Pharos
ALDOA	ALDOA	Definite	ENZYME	HumanProteinAtlas|Pharos
PGK1	PGK1	Definite	ENZYME	HumanProteinAtlas|Pharos
HSPD1	HSPD1	Definite	ENZYME	HumanProteinAtlas
B2M	B2M	Definite	EXTERNAL SIDE OF PLASMA MEMBRANE	GO
ANXA5	ANXA5	Definite	EXTERNAL SIDE OF PLASMA MEMBRANE	GO
CALM1	CALM1	Definite	ION CHANNEL	Pharos
CALM2	CALM2	Definite	ION CHANNEL	Pharos
CKB	CKB	Definite	KINASE	GO|Pharos
CALM1	CALM1	Definite	KINASE	Pharos
ANXA5	ANXA5	Definite	KINASE	Pharos
CALM2	CALM2	Definite	KINASE	Pharos
CD63	CD63	Definite	KINASE	Pharos
PGK1	PGK1	Definite	KINASE	Pharos
UBC	UBC	Definite	KINASE	Pharos
PEBP1	PEBP1	Definite	KINASE	Pharos
HSPA5	HSPA5	Definite	PROTEASE INHIBITOR	dGene
PEBP1	PEBP1	Definite	PROTEASE INHIBITOR	dGene
PDIA3	PDIA3	Definite	THIOREDOXIN	HopkinsGroom
HSP90AB1	HSP90AB1	Definite	TRANSCRIPTION FACTOR	Pharos
EEF1A1	EEF1A1	Definite	TRANSCRIPTION FACTOR	Pharos
HSP90AA1	HSP90AA1	Definite	TRANSCRIPTION FACTOR	Pharos
UBC	UBC	Definite	TRANSCRIPTION FACTOR	Pharos
HSPA5	HSPA5	Definite	TRANSPORTER	HumanProteinAtlas
ANXA5	ANXA5	Definite	TRANSPORTER	HumanProteinAtlas
PSAP	PSAP	Definite	TRANSPORTER	HumanProteinAtlas
HSPA8	HSPA8	Definite	TUMOR SUPPRESSOR	GO
HSP90AB1	HSP90AB1	Definite	TUMOR SUPPRESSOR	GO
ACTB	ACTB	Definite	TUMOR SUPPRESSOR	GO

### Sheet: DGIDB-Ependymal-like
Table S6. DGIDB hits of NMF metaprograms identified in ST-EPN patients: Ependymal-like
search_term	match_term	match_type	category	sources
GRIA1	GRIA1	Definite	CELL SURFACE	GO
NRG1	NRG1	Definite	CLINICALLY ACTIONABLE	CarisMolecularIntelligence|Oncomine|Tempus
C8ORF34	C8ORF34	Definite	CLINICALLY ACTIONABLE	Tempus
NTRK2	NTRK2	Definite	CLINICALLY ACTIONABLE	MskImpact|FoundationOneGenes|CarisMolecularIntelligence|Oncomine|Tempus
NRG1	NRG1	Definite	DRUG RESISTANCE	CIViC
DPP10	DPP10	Definite	DRUGGABLE GENOME	RussLampel|HopkinsGroom|HingoraniCasas
NRG1	NRG1	Definite	DRUGGABLE GENOME	HingoraniCasas
DPP6	DPP6	Definite	DRUGGABLE GENOME	RussLampel|HopkinsGroom|HingoraniCasas
PAMR1	PAMR1	Definite	DRUGGABLE GENOME	HingoraniCasas|HopkinsGroom|RussLampel
MAPK4	MAPK4	Definite	DRUGGABLE GENOME	HopkinsGroom|HingoraniCasas|RussLampel
NTRK2	NTRK2	Definite	DRUGGABLE GENOME	RussLampel|HopkinsGroom|HingoraniCasas
GRIA1	GRIA1	Definite	DRUGGABLE GENOME	RussLampel|HopkinsGroom|HingoraniCasas
GABRG3	GABRG3	Definite	DRUGGABLE GENOME	RussLampel|HopkinsGroom|HingoraniCasas
DCLK1	DCLK1	Definite	DRUGGABLE GENOME	HingoraniCasas|HopkinsGroom|RussLampel
ADAM12	ADAM12	Definite	DRUGGABLE GENOME	RussLampel|HingoraniCasas
ADCY2	ADCY2	Definite	DRUGGABLE GENOME	HopkinsGroom|RussLampel
NEK10	NEK10	Definite	DRUGGABLE GENOME	HopkinsGroom|RussLampel|HingoraniCasas
DPP10	DPP10	Definite	ENZYME	HumanProteinAtlas
DPP6	DPP6	Definite	ENZYME	HumanProteinAtlas
NTRK2	NTRK2	Definite	ENZYME	HumanProteinAtlas
ADCY2	ADCY2	Definite	ENZYME	Pharos
CSGALNACT1	CSGALNACT1	Definite	ENZYME	Pharos
NRG1	NRG1	Definite	GROWTH FACTOR	GO
GRIA1	GRIA1	Definite	ION CHANNEL	Pharos
GABRG3	GABRG3	Definite	ION CHANNEL	HopkinsGroom|Pharos
NRG1	NRG1	Definite	KINASE	Pharos
C8ORF34	C8ORF34	Definite	KINASE	Pharos
MAPK4	MAPK4	Definite	KINASE	HopkinsGroom|IDG|dGene|Pharos
NTRK2	NTRK2	Definite	KINASE	BaderLabGenes|HopkinsGroom|dGene|Pharos
LRGUK	LRGUK	Definite	KINASE	Pharos
FHOD3	FHOD3	Definite	KINASE	Pharos
DCLK1	DCLK1	Definite	KINASE	HopkinsGroom|dGene|Pharos
NEK10	NEK10	Definite	KINASE	HopkinsGroom|IDG|dGene|Pharos
ADAM12	ADAM12	Definite	NEUTRAL ZINC METALLOPEPTIDASE	GO
DPP10	DPP10	Definite	PROTEASE	HopkinsGroom|dGene
DPP6	DPP6	Definite	PROTEASE	HopkinsGroom|dGene
PAMR1	PAMR1	Definite	PROTEASE	HopkinsGroom|dGene
ADAM12	ADAM12	Definite	PROTEASE	dGene
MAPK4	MAPK4	Definite	SERINE THREONINE KINASE	GO|dGene
DCLK1	DCLK1	Definite	SERINE THREONINE KINASE	GO|dGene
NEK10	NEK10	Definite	SERINE THREONINE KINASE	GO|dGene
DPP10	DPP10	Definite	TRANSPORTER	HumanProteinAtlas
DPP6	DPP6	Definite	TRANSPORTER	HumanProteinAtlas
NTRK2	NTRK2	Definite	TYROSINE KINASE	dGene

### Sheet: DGIDB-MES Hypoxia
Table S6. DGIDB hits of NMF metaprograms identified in ST-EPN patients: MES/Hypoxia
search_term	match_term	match_type	category	sources
ABCA1	ABCA1	Definite	ABC TRANSPORTER	GO
ENO1	ENO1	Definite	CELL SURFACE	GO
PAM	PAM	Definite	CELL SURFACE	GO
ENO2	ENO2	Definite	CELL SURFACE	GO
CD44	CD44	Definite	CELL SURFACE	GO
ABCA1	ABCA1	Definite	CELL SURFACE	GO
HSPA5	HSPA5	Definite	CELL SURFACE	GO
HSP90AB1	HSP90AB1	Definite	CELL SURFACE	GO
PDK1	PDK1	Definite	CLINICALLY ACTIONABLE	FoundationOneGenes|CarisMolecularIntelligence|Tempus
DDIT3	DDIT3	Definite	CLINICALLY ACTIONABLE	FoundationOneGenes|CarisMolecularIntelligence
HSP90AB1	HSP90AB1	Definite	CLINICALLY ACTIONABLE	FoundationOneGenes|CarisMolecularIntelligence
HSP90AA1	HSP90AA1	Definite	CLINICALLY ACTIONABLE	FoundationOneGenes|CarisMolecularIntelligence|Tempus
EXT1	EXT1	Definite	CLINICALLY ACTIONABLE	CarisMolecularIntelligence
PPP1R15A	PPP1R15A	Definite	CLINICALLY ACTIONABLE	Tempus
IARS	IARS1	Definite	DRUGGABLE GENOME	HopkinsGroom|RussLampel|HingoraniCasas
LDHA	LDHA	Definite	DRUGGABLE GENOME	HingoraniCasas
PAM	PAM	Definite	DRUGGABLE GENOME	RussLampel|HopkinsGroom|HingoraniCasas
PDK1	PDK1	Definite	DRUGGABLE GENOME	RussLampel|HingoraniCasas|HopkinsGroom
CD44	CD44	Definite	DRUGGABLE GENOME	HingoraniCasas
ABCA1	ABCA1	Definite	DRUGGABLE GENOME	RussLampel|HingoraniCasas
HSPA5	HSPA5	Definite	DRUGGABLE GENOME	HingoraniCasas
NAMPT	NAMPT	Definite	DRUGGABLE GENOME	HingoraniCasas
ALDOA	ALDOA	Definite	DRUGGABLE GENOME	HingoraniCasas
HSP90AB1	HSP90AB1	Definite	DRUGGABLE GENOME	RussLampel|HingoraniCasas|HopkinsGroom
HSP90AA1	HSP90AA1	Definite	DRUGGABLE GENOME	HopkinsGroom|RussLampel|HingoraniCasas
GBE1	GBE1	Definite	DRUGGABLE GENOME	RussLampel
GAPDH	GAPDH	Definite	DRUGGABLE GENOME	RussLampel|HingoraniCasas
GPI	GPI	Definite	DRUGGABLE GENOME	HingoraniCasas
CALM2	CALM2	Definite	DRUGGABLE GENOME	HingoraniCasas
CAMK2D	CAMK2D	Definite	DRUGGABLE GENOME	HingoraniCasas|HopkinsGroom|RussLampel
PGK1	PGK1	Definite	ENZYME	HumanProteinAtlas|Pharos
ENO1	ENO1	Definite	ENZYME	Pharos
IARS	IARS1	Definite	ENZYME	HumanProteinAtlas
PAM	PAM	Definite	ENZYME	Pharos
PDK1	PDK1	Definite	ENZYME	Pharos
PFKP	PFKP	Definite	ENZYME	Pharos
HSPA5	HSPA5	Definite	ENZYME	HumanProteinAtlas
PFKFB4	PFKFB4	Definite	ENZYME	Pharos
ALDOA	ALDOA	Definite	ENZYME	HumanProteinAtlas|Pharos
GBE1	GBE1	Definite	ENZYME	HumanProteinAtlas|Pharos
GAPDH	GAPDH	Definite	ENZYME	Pharos
GPI	GPI	Definite	ENZYME	HumanProteinAtlas|Pharos
CALM2	CALM2	Definite	ENZYME	Pharos
GALNT11	GALNT11	Definite	ENZYME	HumanProteinAtlas|Pharos
PFKFB3	PFKFB3	Definite	ENZYME	Pharos
EXT1	EXT1	Definite	ENZYME	HumanProteinAtlas
CAMK2D	CAMK2D	Definite	ENZYME	Pharos
ABCA1	ABCA1	Definite	EXTERNAL SIDE OF PLASMA MEMBRANE	GO
GPI	GPI	Definite	GROWTH FACTOR	GO
CALM2	CALM2	Definite	ION CHANNEL	Pharos
CAMK2D	CAMK2D	Definite	ION CHANNEL	Pharos
PGK1	PGK1	Definite	KINASE	Pharos
PDK1	PDK1	Definite	KINASE	dGene|Pharos
FNIP1	FNIP1	Definite	KINASE	Pharos
PFKP	PFKP	Definite	KINASE	Pharos
PFKFB4	PFKFB4	Definite	KINASE	Pharos
CALM2	CALM2	Definite	KINASE	Pharos
AKAP12	AKAP12	Definite	KINASE	Pharos
PFKFB3	PFKFB3	Definite	KINASE	Pharos
UBC	UBC	Definite	KINASE	Pharos
CAMK2D	CAMK2D	Definite	KINASE	HopkinsGroom|dGene|Pharos
PPP1R15A	PPP1R15A	Definite	KINASE	Pharos
ANKRD12	ANKRD12	Definite	NUCLEAR HORMONE RECEPTOR	Pharos
HSPA5	HSPA5	Definite	PROTEASE INHIBITOR	dGene
PDK1	PDK1	Definite	SERINE THREONINE KINASE	dGene
CAMK2D	CAMK2D	Definite	SERINE THREONINE KINASE	GO|dGene
DDIT3	DDIT3	Definite	TRANSCRIPTION FACTOR	Pharos
HSP90AB1	HSP90AB1	Definite	TRANSCRIPTION FACTOR	Pharos
HSP90AA1	HSP90AA1	Definite	TRANSCRIPTION FACTOR	Pharos
UBC	UBC	Definite	TRANSCRIPTION FACTOR	Pharos
ATF6	ATF6	Definite	TRANSCRIPTION FACTOR	Pharos
CAMK2D	CAMK2D	Definite	TRANSCRIPTION FACTOR	Pharos
DDIT3	DDIT3	Definite	TRANSCRIPTION FACTOR BINDING	GO
DDIT3	DDIT3	Definite	TRANSCRIPTION FACTOR COMPLEX	GO
ABCA1	ABCA1	Definite	TRANSPORTER	Pharos
HSPA5	HSPA5	Definite	TRANSPORTER	HumanProteinAtlas
CAMK2D	CAMK2D	Definite	TRANSPORTER	Pharos
HSP90AB1	HSP90AB1	Definite	TUMOR SUPPRESSOR	GO
PPP1R15A	PPP1R15A	Definite	TUMOR SUPPRESSOR	GO

### Sheet: DGIDB-Neuronal-like
Table S6. DGIDB hits of NMF metaprograms identified in ST-EPN patients: Neuronal-like
search_term	match_term	match_type	category	sources
KCNQ3	KCNQ3	Definite	CELL SURFACE	GO
EGFR	EGFR	Definite	CELL SURFACE	GO
IL1RAPL1	IL1RAPL1	Definite	CELL SURFACE	GO
DSCAML1	DSCAML1	Definite	CELL SURFACE	GO
NIN	NIN	Definite	CLINICALLY ACTIONABLE	FoundationOneGenes|CarisMolecularIntelligence
PAK3	PAK3	Definite	CLINICALLY ACTIONABLE	FoundationOneGenes|CarisMolecularIntelligence
EGFR	EGFR	Definite	CLINICALLY ACTIONABLE	MskImpact|FoundationOneGenes|CarisMolecularIntelligence|Oncomine|Tempus|CIViC
CDK6	CDK6	Definite	CLINICALLY ACTIONABLE	MskImpact|FoundationOneGenes|CarisMolecularIntelligence|Oncomine|Tempus
LMO1	LMO1	Definite	CLINICALLY ACTIONABLE	MskImpact|FoundationOneGenes|CarisMolecularIntelligence|Tempus
IGF1R	IGF1R	Definite	CLINICALLY ACTIONABLE	MskImpact|FoundationOneGenes|CarisMolecularIntelligence|Oncomine
C3ORF70	C3ORF70	Definite	CLINICALLY ACTIONABLE	Tempus
BCL11A	BCL11A	Definite	CLINICALLY ACTIONABLE	FoundationOneGenes|CarisMolecularIntelligence
EGFR	EGFR	Definite	DRUG RESISTANCE	COSMIC|CIViC
CDK6	CDK6	Definite	DRUG RESISTANCE	CIViC
KCNH7	KCNH7	Definite	DRUGGABLE GENOME	HopkinsGroom|RussLampel|HingoraniCasas
KCNQ3	KCNQ3	Definite	DRUGGABLE GENOME	HingoraniCasas|RussLampel|HopkinsGroom
PAK3	PAK3	Definite	DRUGGABLE GENOME	RussLampel|HingoraniCasas|HopkinsGroom
EGFR	EGFR	Definite	DRUGGABLE GENOME	RussLampel|HingoraniCasas|HopkinsGroom
NTM	NTM	Definite	DRUGGABLE GENOME	HingoraniCasas
PTPRN2	PTPRN2	Definite	DRUGGABLE GENOME	RussLampel|HopkinsGroom
CDK6	CDK6	Definite	DRUGGABLE GENOME	HopkinsGroom|HingoraniCasas|RussLampel
PLCB1	PLCB1	Definite	DRUGGABLE GENOME	RussLampel|HopkinsGroom
KCND3	KCND3	Definite	DRUGGABLE GENOME	HopkinsGroom|HingoraniCasas|RussLampel
IL1RAPL1	IL1RAPL1	Definite	DRUGGABLE GENOME	HingoraniCasas
IGF1R	IGF1R	Definite	DRUGGABLE GENOME	HingoraniCasas|HopkinsGroom|RussLampel
NRXN3	NRXN3	Definite	DRUGGABLE GENOME	HingoraniCasas
ADAMTS2	ADAMTS2	Definite	DRUGGABLE GENOME	RussLampel|HingoraniCasas
FAT4	FAT4	Definite	DRUGGABLE GENOME	HingoraniCasas
CACNA2D1	CACNA2D1	Definite	DRUGGABLE GENOME	RussLampel|HingoraniCasas
JAG1	JAG1	Definite	DRUGGABLE GENOME	HingoraniCasas|HopkinsGroom
CHD7	CHD7	Definite	ENZYME	HumanProteinAtlas
PAK3	PAK3	Definite	ENZYME	HumanProteinAtlas|Pharos
PTPRN2	PTPRN2	Definite	ENZYME	HumanProteinAtlas
PLCB1	PLCB1	Definite	ENZYME	HumanProteinAtlas|Pharos
CHD5	CHD5	Definite	ENZYME	HumanProteinAtlas
ADAMTS2	ADAMTS2	Definite	ENZYME	HumanProteinAtlas
PPP2R2C	PPP2R2C	Definite	ENZYME	Pharos
NRCAM	NRCAM	Definite	EXTERNAL SIDE OF PLASMA MEMBRANE	GO
JAG1	JAG1	Definite	G PROTEIN COUPLED RECEPTOR	HopkinsGroom
JAG1	JAG1	Definite	GROWTH FACTOR	GO
KCNH7	KCNH7	Definite	ION CHANNEL	HopkinsGroom|BaderLabGenes|Pharos
KCNQ3	KCNQ3	Definite	ION CHANNEL	BaderLabGenes|HopkinsGroom|Pharos
KCND3	KCND3	Definite	ION CHANNEL	HopkinsGroom|BaderLabGenes|Pharos
CACNA2D1	CACNA2D1	Definite	ION CHANNEL	Pharos
PAK3	PAK3	Definite	KINASE	HopkinsGroom|IDG|dGene|Pharos
EGFR	EGFR	Definite	KINASE	BaderLabGenes|HopkinsGroom|dGene|Pharos
CDK6	CDK6	Definite	KINASE	HopkinsGroom|dGene|Pharos
IL1RAPL1	IL1RAPL1	Definite	KINASE	Pharos
IGF1R	IGF1R	Definite	KINASE	HopkinsGroom|dGene|Pharos
GRB10	GRB10	Definite	KINASE	Pharos
ADAMTS2	ADAMTS2	Definite	NEUTRAL ZINC METALLOPEPTIDASE	GO
PLCB1	PLCB1	Definite	PHOSPHOLIPASE	HopkinsGroom
ADAMTS2	ADAMTS2	Definite	PROTEASE	dGene
PTPRN2	PTPRN2	Definite	PROTEIN PHOSPHATASE	HopkinsGroom|dGene
PAK3	PAK3	Definite	SERINE THREONINE KINASE	GO|dGene
CDK6	CDK6	Definite	SERINE THREONINE KINASE	dGene
LMO1	LMO1	Definite	TRANSCRIPTION FACTOR	Pharos
PBX3	PBX3	Definite	TRANSCRIPTION FACTOR	Pharos
ARMC8	ARMC8	Definite	TRANSCRIPTION FACTOR	Pharos
BCL11A	BCL11A	Definite	TRANSCRIPTION FACTOR	Pharos
PBX3	PBX3	Definite	TRANSCRIPTION FACTOR COMPLEX	GO
CDK6	CDK6	Definite	TUMOR SUPPRESSOR	GO
EGFR	EGFR	Definite	TYROSINE KINASE	GO|dGene
IGF1R	IGF1R	Definite	TYROSINE KINASE	GO|dGene

### Sheet: DGIDB-Radial glia-like
Table S6. DGIDB hits of NMF metaprograms identified in ST-EPN patients: Radial glia-like
search_term	match_term	match_type	category	sources
CD44	CD44	Definite	CELL SURFACE	GO
NLGN1	NLGN1	Definite	CELL SURFACE	GO
GPC4	GPC4	Definite	CELL SURFACE	GO
EXT1	EXT1	Definite	CLINICALLY ACTIONABLE	CarisMolecularIntelligence
LRP1B	LRP1B	Definite	CLINICALLY ACTIONABLE	FoundationOneGenes|CarisMolecularIntelligence|Tempus
FHIT	FHIT	Definite	CLINICALLY ACTIONABLE	FoundationOneGenes|CarisMolecularIntelligence|Tempus
BCL2	BCL2	Definite	CLINICALLY ACTIONABLE	MskImpact|FoundationOneGenes|CarisMolecularIntelligence|Tempus
EPHB1	EPHB1	Definite	CLINICALLY ACTIONABLE	MskImpact|FoundationOneGenes|CarisMolecularIntelligence|Tempus
INPP4B	INPP4B	Definite	CLINICALLY ACTIONABLE	MskImpact|FoundationOneGenes|Tempus
LRP1B	LRP1B	Definite	DRUG RESISTANCE	CIViC
BCL2	BCL2	Definite	DRUG RESISTANCE	CIViC
CD44	CD44	Definite	DRUGGABLE GENOME	HingoraniCasas
DCLK1	DCLK1	Definite	DRUGGABLE GENOME	HingoraniCasas|HopkinsGroom|RussLampel
MAPK4	MAPK4	Definite	DRUGGABLE GENOME	HopkinsGroom|HingoraniCasas|RussLampel
DPP10	DPP10	Definite	DRUGGABLE GENOME	RussLampel|HopkinsGroom|HingoraniCasas
ITPR2	ITPR2	Definite	DRUGGABLE GENOME	HopkinsGroom|HingoraniCasas
ADAMTS17	ADAMTS17	Definite	DRUGGABLE GENOME	RussLampel|HingoraniCasas
BCL2	BCL2	Definite	DRUGGABLE GENOME	RussLampel|HopkinsGroom|HingoraniCasas
MAST4	MAST4	Definite	DRUGGABLE GENOME	HopkinsGroom|RussLampel|HingoraniCasas
NLGN1	NLGN1	Definite	DRUGGABLE GENOME	RussLampel|HopkinsGroom|HingoraniCasas
EPHB1	EPHB1	Definite	DRUGGABLE GENOME	HopkinsGroom|RussLampel|HingoraniCasas
PDE1C	PDE1C	Definite	DRUGGABLE GENOME	HingoraniCasas|HopkinsGroom|RussLampel
ADAM12	ADAM12	Definite	DRUGGABLE GENOME	RussLampel|HingoraniCasas
ATP13A4	ATP13A4	Definite	DRUGGABLE GENOME	RussLampel|HopkinsGroom
GPC4	GPC4	Definite	DRUGGABLE GENOME	HingoraniCasas
PPP2R2B	PPP2R2B	Definite	ENZYME	Pharos
DPP10	DPP10	Definite	ENZYME	HumanProteinAtlas
EXT1	EXT1	Definite	ENZYME	HumanProteinAtlas
IMMP2L	IMMP2L	Definite	ENZYME	HumanProteinAtlas
FHIT	FHIT	Definite	ENZYME	HumanProteinAtlas
PDE1C	PDE1C	Definite	ENZYME	Pharos
INPP4B	INPP4B	Definite	ENZYME	Pharos
NLGN1	NLGN1	Definite	EXTERNAL SIDE OF PLASMA MEMBRANE	GO
GPC4	GPC4	Definite	EXTERNAL SIDE OF PLASMA MEMBRANE	GO
ITPR2	ITPR2	Definite	ION CHANNEL	BaderLabGenes|HopkinsGroom|Pharos
ATP13A4	ATP13A4	Definite	ION CHANNEL	HopkinsGroom
FRMD5	FRMD5	Definite	KINASE	Pharos
DCLK1	DCLK1	Definite	KINASE	HopkinsGroom|dGene|Pharos
FBXL7	FBXL7	Definite	KINASE	Pharos
MAPK4	MAPK4	Definite	KINASE	HopkinsGroom|IDG|dGene|Pharos
LRIG1	LRIG1	Definite	KINASE	Pharos
MAST4	MAST4	Definite	KINASE	HopkinsGroom|IDG|dGene|Pharos
EPHB1	EPHB1	Definite	KINASE	HopkinsGroom|dGene|Pharos
ADAM12	ADAM12	Definite	NEUTRAL ZINC METALLOPEPTIDASE	GO
DPP10	DPP10	Definite	PROTEASE	HopkinsGroom|dGene
IMMP2L	IMMP2L	Definite	PROTEASE	GO|dGene
ADAMTS17	ADAMTS17	Definite	PROTEASE	dGene
ADAM12	ADAM12	Definite	PROTEASE	dGene
DCLK1	DCLK1	Definite	SERINE THREONINE KINASE	GO|dGene
MAPK4	MAPK4	Definite	SERINE THREONINE KINASE	GO|dGene
MAST4	MAST4	Definite	SERINE THREONINE KINASE	GO|dGene
BNC2	BNC2	Definite	TRANSCRIPTION FACTOR	Pharos
KCTD1	KCTD1	Definite	TRANSCRIPTION FACTOR	Pharos
KCTD1	KCTD1	Definite	TRANSCRIPTION FACTOR BINDING	GO
DPP10	DPP10	Definite	TRANSPORTER	HumanProteinAtlas
FHIT	FHIT	Definite	TRANSPORTER	Pharos
ATP13A4	ATP13A4	Definite	TRANSPORTER	HopkinsGroom|HumanProteinAtlas
EPHB1	EPHB1	Definite	TYROSINE KINASE	dGene
