## Supplementary Table 7 for "Single-cell multidimensional profiling of tumor cell heterogeneity in supratentorial ependymomas"

### Sheet: Panel
Table S7. Genes included for spatial transcriptomics (Xenium)
Gene	Ensembl ID	Program	Tumor type / annotation	Panel
GFAP	ENSG00000131095	AC-like	DMG	Custom-based
ARL4C	ENSG00000188042	MES-like	DMG	Custom-based
COL22A1	ENSG00000169436	MES-like	DMG	Custom-based
TNFRSF12A	ENSG00000006327	MES-like	DMG	Custom-based
TRPM8	ENSG00000144481	MES-like	DMG	Custom-based
BCAS1	ENSG00000064787	OC-like	DMG	Custom-based
BMPER	ENSG00000164619	OC-like	DMG	Custom-based
GPR17	ENSG00000144230	OC-like	DMG	Custom-based
RAB33A	ENSG00000134594	OC-like	DMG	Custom-based
RGR	ENSG00000148604	OC-like	DMG	Custom-based
ARMC3	ENSG00000165309	Ependymal-like	Ependymoma	Custom-based
CFAP54	ENSG00000188596	Ependymal-like	Ependymoma	Custom-based
DNAH11	ENSG00000105877	Ependymal-like	Ependymoma	Custom-based
DNAH9	ENSG00000007174	Ependymal-like	Ependymoma	Custom-based
FOXJ1	ENSG00000129654	Ependymal-like	Ependymoma	Custom-based
PIFO	ENSG00000173947	Ependymal-like	Ependymoma	Custom-based
S100B	ENSG00000160307	Ependymal-like	Ependymoma	Custom-based
TMEM232	ENSG00000186952	Ependymal-like	Ependymoma	Custom-based
AKAP12	ENSG00000131016	MES/Hypoxia	Ependymoma	Custom-based
NAMPT	ENSG00000105835	MES/Hypoxia	Ependymoma	Custom-based
PDK1	ENSG00000152256	MES/Hypoxia	Ependymoma	Custom-based
VEGFA	ENSG00000112715	MES/Hypoxia	Ependymoma	Custom-based
B2M	ENSG00000166710	Neuroepithelial-like	Ependymoma	Custom-based
CKB	ENSG00000166165	Neuroepithelial-like	Ependymoma	Custom-based
CLU	ENSG00000120885	Neuroepithelial-like	Ependymoma	Custom-based
GPC3	ENSG00000147257	Neuroepithelial-like	Ependymoma	Custom-based
KCNQ5	ENSG00000185760	Neuroepithelial-like	Ependymoma	Custom-based
LHFPL6	ENSG00000183722	Neuroepithelial-like	Ependymoma	Custom-based
NHLH1	ENSG00000171786	Neuroepithelial-like	Ependymoma	Custom-based
SAT1	ENSG00000130066	Neuroepithelial-like	Ependymoma	Custom-based
CACNA2D1	ENSG00000153956	Neuronal-like	Ependymoma	Custom-based
CACNA2D3	ENSG00000157445	Neuronal-like	Ependymoma	Custom-based
CNTN5	ENSG00000149972	Neuronal-like	Ependymoma	Custom-based
CSMD1	ENSG00000183117	Neuronal-like	Ependymoma	Custom-based
EYS	ENSG00000188107	Neuronal-like	Ependymoma	Custom-based
FAM189A1	ENSG00000104059	Neuronal-like	Ependymoma	Custom-based
GRID2	ENSG00000152208	Neuronal-like	Ependymoma	Custom-based
GRIK2	ENSG00000164418	Neuronal-like	Ependymoma	Custom-based
KCNIP4	ENSG00000185774	Neuronal-like	Ependymoma	Custom-based
KIRREL3	ENSG00000149571	Neuronal-like	Ependymoma	Custom-based
NELL1	ENSG00000165973	Neuronal-like	Ependymoma	Custom-based
SEMA3E	ENSG00000170381	Neuronal-like	Ependymoma	Custom-based
ITPR2	ENSG00000123104	Radial glia-like	Ependymoma	Custom-based
LRIG1	ENSG00000144749	Radial glia-like	Ependymoma	Custom-based
MAPK4	ENSG00000141639	Radial glia-like	Ependymoma	Custom-based
AGT	ENSG00000135744	AC-like	GBM	Custom-based
HOPX	ENSG00000171476	AC-like	GBM	Custom-based
A2M	ENSG00000175899	MES1-like	GBM	Custom-based
C1S	ENSG00000182326	MES1-like	GBM	Custom-based
FN1	ENSG00000115414	MES1-like	GBM	Custom-based
TIMP1	ENSG00000102265	MES1-like	GBM	Custom-based
ANGPTL4	ENSG00000167772	MES2-like	GBM	Custom-based
NDRG1	ENSG00000104419	MES2-like	GBM	Custom-based
PLOD2	ENSG00000152952	MES2-like	GBM	Custom-based
SLC6A6	ENSG00000131389	MES2-like	GBM	Custom-based
DLL1	ENSG00000198719	NPC1-like	GBM	Custom-based
DLL3	ENSG00000090932	NPC1-like	GBM	Custom-based
GLCCI1	ENSG00000106415	NPC1-like	GBM	Custom-based
HES6	ENSG00000144485	NPC1-like	GBM	Custom-based
CHD5	ENSG00000116254	NPC2-like	GBM	Custom-based
DLX5	ENSG00000105880	NPC2-like	GBM	Custom-based
PDZRN4	ENSG00000165966	NPC2-like	GBM	Custom-based
STMN2	ENSG00000104435	NPC2-like	GBM	Custom-based
ANK3	ENSG00000151150	Synaptic	GBM	Custom-based
CAMKV	ENSG00000164076	Synaptic	GBM	Custom-based
CKMT1B	ENSG00000237289	Synaptic	GBM	Custom-based
CLSTN3	ENSG00000139182	Synaptic	GBM	Custom-based
CORO6	ENSG00000167549	Synaptic	GBM	Custom-based
MYT1L	ENSG00000186487	Synaptic	GBM	Custom-based
SYP	ENSG00000102003	Synaptic	GBM	Custom-based
SYT1	ENSG00000067715	Synaptic	GBM	Custom-based
CELF4	ENSG00000101489	Synaptic/Excitatory neurons	GBM/Normal	Custom-based
EDNRB	ENSG00000136160	AC-like	Intersection	Custom-based
MLC1	ENSG00000100427	AC-like	Intersection	Custom-based
SPARCL1	ENSG00000152583	AC-like	Intersection	Custom-based
DIAPH3	ENSG00000139734	Cycling	Intersection	Custom-based
FANCI	ENSG00000140525	Cycling	Intersection	Custom-based
HELLS	ENSG00000119969	Cycling	Intersection	Custom-based
MELK	ENSG00000165304	Cycling	Intersection	Custom-based
LHFPL3	ENSG00000187416	OPC-like	Intersection	Custom-based
NTRK3	ENSG00000140538	OPC-like	Intersection	Custom-based
SEZ6L	ENSG00000100095	OPC-like	Intersection	Custom-based
FGFBP2	ENSG00000137441	Cytotoxic	Normal	Custom-based
DLG4	ENSG00000132535	Excitatory neurons	Normal	Custom-based
NRXN3	ENSG00000021645	Excitatory neurons	Normal	Custom-based
SCN2A	ENSG00000136531	Excitatory neurons	Normal	Custom-based
CCR7	ENSG00000126353	Memory	Normal	Custom-based
LEF1	ENSG00000138795	Memory	Normal	Custom-based
GABRG2	ENSG00000113327	Neurons	Normal	Custom-based
MEG3	ENSG00000214548	Neurons	Normal	Custom-based
RBFOX3	ENSG00000167281	Neurons	Normal	Custom-based
SNAP25	ENSG00000132639	Neurons	Normal	Custom-based
TMEM130	ENSG00000166448	Neurons	Normal	Custom-based
VSNL1	ENSG00000163032	Neurons	Normal	Custom-based
CRTAM	ENSG00000109943	Predysfunctional	Normal	Custom-based
GZMK	ENSG00000113088	Predysfunctional	Normal	Custom-based
CTLA4	ENSG00000163599	T-cells	Normal	Custom-based
PDCD1	ENSG00000188389	T-cells	Normal	Custom-based
CCR8	ENSG00000179934	Treg	Normal	Custom-based
TNFRSF18	ENSG00000186891	Treg	Normal	Custom-based
ZFTA-RELA-Fusion1	N/A	ZFTA (exon 2) - RELA (exon 2)	Ependymoma	Custom-based
ZFTA-RELA-Fusion2	N/A	ZFTA (exon 3) - RELA (exon 2)	Ependymoma	Custom-based
ZFTA-RELA-Fusion3	N/A	ZFTA (exon 3) - RELA (exon 3)	Ependymoma	Custom-based
GPNMB	ENSG00000136235	Immune_c11	Microglia	hBrain pre-designed panel
CCL4	ENSG00000275302	Immune_c12	Microglia	hBrain pre-designed panel
CTSH	ENSG00000103811	Immune_c14	Microglia	hBrain pre-designed panel
C3	ENSG00000125730	Immune_c01	Myeloid	hBrain pre-designed panel
CX3CR1	ENSG00000168329	Immune_c01	Myeloid	hBrain pre-designed panel
AIF1	ENSG00000204472	Immune_c06	Myeloid	hBrain pre-designed panel
CAPG	ENSG00000042493	Immune_c06	Myeloid	hBrain pre-designed panel
SPI1	ENSG00000066336	Immune_c06	Myeloid	hBrain pre-designed panel
TMIGD3	ENSG00000121933	Immune_c06	Myeloid	hBrain pre-designed panel
APOE	ENSG00000130203	Immune_c09	Myeloid	hBrain pre-designed panel
TREM2	ENSG00000095970	Immune_c09	Myeloid	hBrain pre-designed panel
ALOX5AP	ENSG00000132965	Immune_c16	Myeloid	hBrain pre-designed panel
CD14	ENSG00000170458	Immune_c16	Myeloid	hBrain pre-designed panel
CD68	ENSG00000129226	Immune_c16	Myeloid	hBrain pre-designed panel
FCER1G	ENSG00000158869	Immune_c16	Myeloid	hBrain pre-designed panel
FCGR3A	ENSG00000203747	Immune_c16	Myeloid	hBrain pre-designed panel
IFITM3	ENSG00000142089	Immune_c16	Myeloid	hBrain pre-designed panel
ITGB2	ENSG00000160255	Immune_c16	Myeloid	hBrain pre-designed panel
RNASET2	ENSG00000026297	Immune_c16	Myeloid	hBrain pre-designed panel
VSIG4	ENSG00000155659	Immune_c16	Myeloid	hBrain pre-designed panel
GPR34	ENSG00000171659	Immune_c19	Myeloid	hBrain pre-designed panel
LY86	ENSG00000112799	Immune_c19	Myeloid	hBrain pre-designed panel
RGS10	ENSG00000148908	Immune_c19	Myeloid	hBrain pre-designed panel
CD163	ENSG00000177575	Immune_c23	Myeloid	hBrain pre-designed panel
CD4	ENSG00000010610	Immune_c23	Myeloid	hBrain pre-designed panel
FCGBP	ENSG00000275395	Immune_c23	Myeloid	hBrain pre-designed panel
TGFBI	ENSG00000120708	Immune_c23	Myeloid	hBrain pre-designed panel
CD74	ENSG00000019582	Immune_c29	Myeloid	hBrain pre-designed panel
GPR183	ENSG00000169508	Immune_c29	Myeloid	hBrain pre-designed panel
HLA-DMB	ENSG00000242574	Immune_c29	Myeloid	hBrain pre-designed panel
HLA-DQA1	ENSG00000196735	Immune_c29	Myeloid	hBrain pre-designed panel
IDO1	ENSG00000131203	Immune_c29	Myeloid	hBrain pre-designed panel
MS4A6A	ENSG00000110077	Immune_c29	Myeloid	hBrain pre-designed panel
FCGR1A	ENSG00000150337	Immune_c30	Myeloid	hBrain pre-designed panel
DUSP1	ENSG00000120129	Immune_c31	Myeloid	hBrain pre-designed panel
HMOX1	ENSG00000100292	Immune_c31	Myeloid	hBrain pre-designed panel
KLF4	ENSG00000136826	Immune_c31	Myeloid	hBrain pre-designed panel
MMD	ENSG00000108960	Immune_c31	Myeloid	hBrain pre-designed panel
P2RY13	ENSG00000181631	Immune_c31	Myeloid	hBrain pre-designed panel
RGS16	ENSG00000143333	Immune_c31	Myeloid	hBrain pre-designed panel
SLC11A1	ENSG00000018280	Immune_c31	Myeloid	hBrain pre-designed panel
C1orf162	ENSG00000143110	Immune_c32	Myeloid	hBrain pre-designed panel
CTSS	ENSG00000163131	Immune_c32	Myeloid	hBrain pre-designed panel
S100A4	ENSG00000196154	Immune_c32	Myeloid	hBrain pre-designed panel
STXBP2	ENSG00000076944	Immune_c32	Myeloid	hBrain pre-designed panel
THBS1	ENSG00000137801	Immune_c32	Myeloid	hBrain pre-designed panel
CCL5	ENSG00000271503	Immune_c15	T-cell	hBrain pre-designed panel
CD2	ENSG00000116824	Immune_c15	T-cell	hBrain pre-designed panel
CD3G	ENSG00000160654	Immune_c15	T-cell	hBrain pre-designed panel
CD48	ENSG00000117091	Immune_c15	T-cell	hBrain pre-designed panel
CD52	ENSG00000169442	Immune_c15	T-cell	hBrain pre-designed panel
CD8A	ENSG00000153563	Immune_c15	T-cell	hBrain pre-designed panel
CORO1A	ENSG00000102879	Immune_c15	T-cell	hBrain pre-designed panel
CXCR4	ENSG00000121966	Immune_c15	T-cell	hBrain pre-designed panel
CYTIP	ENSG00000115165	Immune_c15	T-cell	hBrain pre-designed panel
GNLY	ENSG00000115523	Immune_c15	T-cell	hBrain pre-designed panel
GZMA	ENSG00000145649	Immune_c15	T-cell	hBrain pre-designed panel
IL7R	ENSG00000168685	Immune_c15	T-cell	hBrain pre-designed panel
KLRB1	ENSG00000111796	Immune_c15	T-cell	hBrain pre-designed panel
NKG7	ENSG00000105374	Immune_c15	T-cell	hBrain pre-designed panel
TRAC	ENSG00000277734	Immune_c15	T-cell	hBrain pre-designed panel
FGFR3	ENSG00000068078	Astrocyte		hBrain pre-designed panel
MEIS2	ENSG00000134138	Astrocyte		hBrain pre-designed panel
PAX6	ENSG00000007372	Astrocyte		hBrain pre-designed panel
RYR3	ENSG00000198838	Astrocyte		hBrain pre-designed panel
SPON1	ENSG00000262655	Astrocyte		hBrain pre-designed panel
TGFB2	ENSG00000092969	Astrocyte		hBrain pre-designed panel
ALK	ENSG00000171094	Chandelier		hBrain pre-designed panel
ANK1	ENSG00000029534	Chandelier		hBrain pre-designed panel
CNTNAP3B	ENSG00000154529	Chandelier		hBrain pre-designed panel
LHX6	ENSG00000106852	Chandelier		hBrain pre-designed panel
NPNT	ENSG00000168743	Chandelier		hBrain pre-designed panel
PLCXD3	ENSG00000182836	Chandelier		hBrain pre-designed panel
PVALB	ENSG00000100362	Chandelier		hBrain pre-designed panel
SDK1	ENSG00000146555	Chandelier		hBrain pre-designed panel
TENM1	ENSG00000009694	Chandelier		hBrain pre-designed panel
UNC5B	ENSG00000107731	Chandelier		hBrain pre-designed panel
VWC2	ENSG00000188730	Chandelier		hBrain pre-designed panel
ATP10A	ENSG00000206190	Endothelial		hBrain pre-designed panel
CCN2	ENSG00000118523	Endothelial		hBrain pre-designed panel
CEMIP2	ENSG00000135048	Endothelial		hBrain pre-designed panel
FLT1	ENSG00000102755	Endothelial		hBrain pre-designed panel
NOTCH1	ENSG00000148400	Endothelial		hBrain pre-designed panel
NRP1	ENSG00000099250	Endothelial		hBrain pre-designed panel
PECAM1	ENSG00000261371	Endothelial		hBrain pre-designed panel
RNF144B	ENSG00000137393	Endothelial		hBrain pre-designed panel
STAT3	ENSG00000168610	Endothelial		hBrain pre-designed panel
THSD4	ENSG00000187720	Endothelial		hBrain pre-designed panel
CD83	ENSG00000112149	Immune_c00		hBrain pre-designed panel
CH25H	ENSG00000138135	Immune_c00		hBrain pre-designed panel
ITGAX	ENSG00000140678	Immune_c00		hBrain pre-designed panel
KLF2	ENSG00000127528	Immune_c00		hBrain pre-designed panel
NR4A2	ENSG00000153234	Immune_c00		hBrain pre-designed panel
ADAM17	ENSG00000151694	Immune_c02		hBrain pre-designed panel
APH1A	ENSG00000117362	Immune_c02		hBrain pre-designed panel
CUX2	ENSG00000111249	L2/3 IT		hBrain pre-designed panel
RGS6	ENSG00000182732	L2/3 IT		hBrain pre-designed panel
TESPA1	ENSG00000135426	L2/3 IT		hBrain pre-designed panel
ZBBX	ENSG00000169064	L2/3 IT		hBrain pre-designed panel
ADAMTS16	ENSG00000145536	L4 IT		hBrain pre-designed panel
EPHA4	ENSG00000116106	L4 IT		hBrain pre-designed panel
FSTL4	ENSG00000053108	L4 IT		hBrain pre-designed panel
HPCA	ENSG00000121905	L4 IT		hBrain pre-designed panel
LINGO1	ENSG00000169783	L4 IT		hBrain pre-designed panel
NRGN	ENSG00000154146	L4 IT		hBrain pre-designed panel
OTOGL	ENSG00000165899	L4 IT		hBrain pre-designed panel
POU6F2	ENSG00000106536	L4 IT		hBrain pre-designed panel
RORB	ENSG00000198963	L4 IT		hBrain pre-designed panel
SLC17A6	ENSG00000091664	L4 IT		hBrain pre-designed panel
CABP1	ENSG00000157782	L5 ET		hBrain pre-designed panel
PCSK1	ENSG00000175426	L5 ET		hBrain pre-designed panel
RAPGEF5	ENSG00000136237	L5 ET		hBrain pre-designed panel
RIT2	ENSG00000152214	L5 ET		hBrain pre-designed panel
SLIT3	ENSG00000184347	L5 ET		hBrain pre-designed panel
SNCG	ENSG00000173267	L5 ET		hBrain pre-designed panel
SORCS1	ENSG00000108018	L5 ET		hBrain pre-designed panel
HTR2A	ENSG00000102468	L5 IT		hBrain pre-designed panel
RXFP1	ENSG00000171509	L5 IT		hBrain pre-designed panel
SMYD2	ENSG00000143499	L5 IT		hBrain pre-designed panel
ATP2C2	ENSG00000064270	L5/6 NP		hBrain pre-designed panel
CD36	ENSG00000135218	L5/6 NP		hBrain pre-designed panel
CRYM	ENSG00000103316	L5/6 NP		hBrain pre-designed panel
HTR2C	ENSG00000147246	L5/6 NP		hBrain pre-designed panel
TPH2	ENSG00000139287	L5/6 NP		hBrain pre-designed panel
TSHZ2	ENSG00000182463	L5/6 NP		hBrain pre-designed panel
VWC2L	ENSG00000174453	L5/6 NP		hBrain pre-designed panel
FILIP1	ENSG00000118407	L6 CT		hBrain pre-designed panel
HS3ST2	ENSG00000122254	L6 CT		hBrain pre-designed panel
HS3ST4	ENSG00000182601	L6 CT		hBrain pre-designed panel
KCNH5	ENSG00000140015	L6 CT		hBrain pre-designed panel
NGEF	ENSG00000066248	L6 CT		hBrain pre-designed panel
NPTX1	ENSG00000171246	L6 CT		hBrain pre-designed panel
RSPO2	ENSG00000147655	L6 CT		hBrain pre-designed panel
SV2B	ENSG00000185518	L6 CT		hBrain pre-designed panel
ADAMTS3	ENSG00000156140	L6 IT		hBrain pre-designed panel
C1QL3	ENSG00000165985	L6 IT		hBrain pre-designed panel
ENC1	ENSG00000171617	L6 IT		hBrain pre-designed panel
SNCA	ENSG00000145335	L6 IT		hBrain pre-designed panel
SNTB2	ENSG00000168807	L6 IT		hBrain pre-designed panel
CDH12	ENSG00000154162	L6 IT Car3		hBrain pre-designed panel
GAS2L3	ENSG00000139354	L6 IT Car3		hBrain pre-designed panel
NPY1R	ENSG00000164128	L6 IT Car3		hBrain pre-designed panel
NTNG2	ENSG00000196358	L6 IT Car3		hBrain pre-designed panel
NWD2	ENSG00000174145	L6 IT Car3		hBrain pre-designed panel
POSTN	ENSG00000133110	L6 IT Car3		hBrain pre-designed panel
RASGRP1	ENSG00000172575	L6 IT Car3		hBrain pre-designed panel
SLC26A4	ENSG00000091137	L6 IT Car3		hBrain pre-designed panel
THEMIS	ENSG00000172673	L6 IT Car3		hBrain pre-designed panel
TRPC5	ENSG00000072315	L6 IT Car3		hBrain pre-designed panel
ZDHHC23	ENSG00000184307	L6 IT Car3		hBrain pre-designed panel
NPFFR2	ENSG00000056291	L6b		hBrain pre-designed panel
ROS1	ENSG00000047936	L6b		hBrain pre-designed panel
SLC17A7	ENSG00000104888	L6b		hBrain pre-designed panel
DNER	ENSG00000187957	Lamp5		hBrain pre-designed panel
KIT	ENSG00000157404	Lamp5		hBrain pre-designed panel
NPTXR	ENSG00000221890	Lamp5		hBrain pre-designed panel
PTCHD4	ENSG00000244694	Lamp5		hBrain pre-designed panel
EYA4	ENSG00000112319	Lamp5 Lhx6		hBrain pre-designed panel
GAD2	ENSG00000136750	Lamp5 Lhx6		hBrain pre-designed panel
LAMP5	ENSG00000125869	Lamp5 Lhx6		hBrain pre-designed panel
LYPD6	ENSG00000187123	Lamp5 Lhx6		hBrain pre-designed panel
MYO16	ENSG00000041515	Lamp5 Lhx6		hBrain pre-designed panel
NTNG1	ENSG00000162631	Lamp5 Lhx6		hBrain pre-designed panel
PDGFD	ENSG00000170962	Lamp5 Lhx6		hBrain pre-designed panel
SPHKAP	ENSG00000153820	Lamp5 Lhx6		hBrain pre-designed panel
ARHGAP24	ENSG00000138639	Microglia-PVM		hBrain pre-designed panel
CD86	ENSG00000114013	Microglia-PVM		hBrain pre-designed panel
FASLG	ENSG00000117560	Microglia-PVM		hBrain pre-designed panel
IPCEF1	ENSG00000074706	Microglia-PVM		hBrain pre-designed panel
ITGAM	ENSG00000169896	Microglia-PVM		hBrain pre-designed panel
LRRK1	ENSG00000154237	Microglia-PVM		hBrain pre-designed panel
LYVE1	ENSG00000133800	Microglia-PVM		hBrain pre-designed panel
MAF	ENSG00000178573	Microglia-PVM		hBrain pre-designed panel
P2RY12	ENSG00000169313	Microglia-PVM		hBrain pre-designed panel
PTPRC	ENSG00000081237	Microglia-PVM		hBrain pre-designed panel
TGFB1	ENSG00000105329	Microglia-PVM		hBrain pre-designed panel
CDH1	ENSG00000039068	Oligodendrocyte		hBrain pre-designed panel
CTNNA3	ENSG00000183230	Oligodendrocyte		hBrain pre-designed panel
FGFR2	ENSG00000066468	Oligodendrocyte		hBrain pre-designed panel
KCNAB1	ENSG00000169282	Oligodendrocyte		hBrain pre-designed panel
MOBP	ENSG00000168314	Oligodendrocyte		hBrain pre-designed panel
PCSK6	ENSG00000140479	Oligodendrocyte		hBrain pre-designed panel
PSEN1	ENSG00000080815	Oligodendrocyte		hBrain pre-designed panel
ST18	ENSG00000147488	Oligodendrocyte		hBrain pre-designed panel
BRINP3	ENSG00000162670	OPC		hBrain pre-designed panel
CALCRL	ENSG00000064989	OPC		hBrain pre-designed panel
ITGA8	ENSG00000077943	OPC		hBrain pre-designed panel
LRRK2	ENSG00000188906	OPC		hBrain pre-designed panel
PDGFRA	ENSG00000134853	OPC		hBrain pre-designed panel
PTPRZ1	ENSG00000106278	OPC		hBrain pre-designed panel
SEMA5A	ENSG00000112902	OPC		hBrain pre-designed panel
STK32B	ENSG00000152953	OPC		hBrain pre-designed panel
VCAN	ENSG00000038427	OPC		hBrain pre-designed panel
ANGPT1	ENSG00000154188	Pax6		hBrain pre-designed panel
CCK	ENSG00000187094	Pax6		hBrain pre-designed panel
CDH4	ENSG00000179242	Pax6		hBrain pre-designed panel
CXCL14	ENSG00000145824	Pax6		hBrain pre-designed panel
DDR2	ENSG00000162733	Pax6		hBrain pre-designed panel
PLD5	ENSG00000180287	Pax6		hBrain pre-designed panel
RELN	ENSG00000189056	Pax6		hBrain pre-designed panel
SFRP2	ENSG00000145423	Pax6		hBrain pre-designed panel
WIF1	ENSG00000156076	Pax6		hBrain pre-designed panel
BTBD11	ENSG00000151136	Pvalb		hBrain pre-designed panel
CNTNAP3	ENSG00000106714	Pvalb		hBrain pre-designed panel
GAD1	ENSG00000128683	Pvalb		hBrain pre-designed panel
MEPE	ENSG00000152595	Pvalb		hBrain pre-designed panel
MYO5B	ENSG00000167306	Pvalb		hBrain pre-designed panel
SAMD5	ENSG00000203727	Pvalb		hBrain pre-designed panel
SULF1	ENSG00000137573	Pvalb		hBrain pre-designed panel
ADRA1A	ENSG00000120907	Sncg		hBrain pre-designed panel
ADRA1B	ENSG00000170214	Sncg		hBrain pre-designed panel
LYPD6B	ENSG00000150556	Sncg		hBrain pre-designed panel
PROX1	ENSG00000117707	Sncg		hBrain pre-designed panel
THSD7B	ENSG00000144229	Sncg		hBrain pre-designed panel
COL25A1	ENSG00000188517	Sst		hBrain pre-designed panel
PLCH1	ENSG00000114805	Sst		hBrain pre-designed panel
SPOCK3	ENSG00000196104	Sst		hBrain pre-designed panel
SYNPR	ENSG00000163630	Sst		hBrain pre-designed panel
TRHDE	ENSG00000072657	Sst		hBrain pre-designed panel
ANKRD18A	ENSG00000180071	Sst Chodl		hBrain pre-designed panel
CRHBP	ENSG00000145708	Sst Chodl		hBrain pre-designed panel
GULP1	ENSG00000144366	Sst Chodl		hBrain pre-designed panel
NDST4	ENSG00000138653	Sst Chodl		hBrain pre-designed panel
NXPH2	ENSG00000144227	Sst Chodl		hBrain pre-designed panel
SST	ENSG00000157005	Sst Chodl		hBrain pre-designed panel
SYTL5	ENSG00000147041	Sst Chodl		hBrain pre-designed panel
TAC1	ENSG00000006128	Sst Chodl		hBrain pre-designed panel
TACR1	ENSG00000115353	Sst Chodl		hBrain pre-designed panel
TRPC6	ENSG00000137672	Sst Chodl		hBrain pre-designed panel
WIPF3	ENSG00000122574	Sst Chodl		hBrain pre-designed panel
SLC24A3	ENSG00000185052	Vip		hBrain pre-designed panel
VIP	ENSG00000146469	Vip		hBrain pre-designed panel
ABCC9	ENSG00000069431	VLMC_0		hBrain pre-designed panel
ANO3	ENSG00000134343	VLMC_0		hBrain pre-designed panel
CDH6	ENSG00000113361	VLMC_0		hBrain pre-designed panel
CSPG4	ENSG00000173546	VLMC_0		hBrain pre-designed panel
NR2F2	ENSG00000185551	VLMC_0		hBrain pre-designed panel
PHLDB2	ENSG00000144824	VLMC_0		hBrain pre-designed panel
PLCE1	ENSG00000138193	VLMC_0		hBrain pre-designed panel
PTEN	ENSG00000171862	VLMC_0		hBrain pre-designed panel
RFTN1	ENSG00000131378	VLMC_0		hBrain pre-designed panel
RGS4	ENSG00000117152	VLMC_0		hBrain pre-designed panel
SLC6A1	ENSG00000157103	VLMC_0		hBrain pre-designed panel
ADAMTS12	ENSG00000151388	VLMC_1		hBrain pre-designed panel
CEMIP	ENSG00000103888	VLMC_1		hBrain pre-designed panel
COL12A1	ENSG00000111799	VLMC_1		hBrain pre-designed panel
COL1A2	ENSG00000164692	VLMC_1		hBrain pre-designed panel
DCN	ENSG00000011465	VLMC_1		hBrain pre-designed panel
FBLN1	ENSG00000077942	VLMC_1		hBrain pre-designed panel
IGFBP4	ENSG00000141753	VLMC_1		hBrain pre-designed panel
LAMA2	ENSG00000196569	VLMC_1		hBrain pre-designed panel
MCTP2	ENSG00000140563	VLMC_1		hBrain pre-designed panel
SERPINA3	ENSG00000196136	VLMC_1		hBrain pre-designed panel
TMEM132C	ENSG00000181234	VLMC_1		hBrain pre-designed panel
