## Supplementary Table 8 for "Single-cell multidimensional profiling of tumor cell heterogeneity in supratentorial ependymomas"

### Sheet: Sheet1
Table S8: Proportion of metaprograms and cell types across ZFTA-RELA tumor sections analyzed by Xenium, and linear regression between spatial coherence score and proportion of metaprograms/ cell types
		Metaprogram/cell type proportion, %												Metaprogram/cell type proportion, %
Sample	Spatial coherence score	MES/Hypoxia	Ependymal-like	Neuroepithelial-like	Neuronal-like	Radial glia-like	Endothelial	Microglia	Myeloid	Oligodendrocytes	T-cells	VLMCs		Sample	Spatial coherence score	MES/Hypoxia	Vascular cells (Endothelial cells + VLMCs)
STEPN-01	0.609715	5.90442	25.4193	0	59.29	0	0	0	3.18	0	0	0		STEPN-10_0010553-Region_4	0	0	16.2579
STEPN-06	0.224576	0	48.05	6.86	19.06	0.76	0	0	9.32	0	0	15.95		STEPN-14_0010814-Region_2	0.0665174	3.32711	10.981
STEPN-10	0.112658	0	29.84	0	32.42	0	14.82	0	15.66	0	4.44	2.82		STEPN-06_0010619-Region_3	0.123349	0	15.9546
STEPN-12	0.285321	9.62	45.04	6.21	24.04	0	5.96	0	8.66	0	0.48	0		STEPN-14_0010814-Region_1	0.129802	0	8.75542
STEPN-14	0	3.33	57.17	8.5	14.99	0	10.98	0	3.97	0	0	0		STEPN-06_0010553-Region_2	0.130991	0	4.19108
STEPN-15	0.4377	18.1	15.6397	0	52.9308	0	9.892	0	3.44138	0	0	0		STEPN-10_0010619-Region_5	0.161736	0	17.6469
STEPN-16	0.156797	4.8	10.29	0	60.42	0	0	0	15.44	0	1.73	7.31		STEPN-16_0010775-Region_1	0.220498	4.80379	7.31473
STEPN-17	0.499015	0	7.09	41.27	28.81	0	9.86	0	12.08	0	0.9	0		STEPN-06_0010553-Region_1	0.249567	0	4.0898
STEPN-18	0.463506	12.71	34.63	20.37	11.24	0	0	14.5	6.29	0.26	0	0		STEPN-12_0010575-Region_1	0.296906	11.284	7.32675
STEPN-19	1	18.49	24.36	20.67	18.14	0	6.16	0	12.17	0	0	0		STEPN-12_0010540-Region_4	0.30306	5.62488	6.79004
														STEPN-12_0010575-Region_3	0.337401	9.62174	5.95786
														STEPN-12_0010575-Region_2	0.34574	9.31922	6.1476
														STEPN-10_0010619-Region_4	0.396442	0	20.4808
														STEPN-06_0010619-Region_1	0.431063	0	16.2527
														STEPN-06_0010619-Region_2	0.431939	0	16.6178
														STEPN-15_0010553-Region_3	0.439668	18.0961	9.892
														STEPN-18_0010498-Region_1	0.459803	12.7127	0
														STEPN-17_0010652-Region_4	0.487508	0	9.86311
														STEPN-01_0010540-Region_2	0.508226	3.27105	5.89723
														STEPN-01_0010540-Region_1	0.560774	3.06158	6.12371
														STEPN-01_0010540-Region_3	0.652641	11.3806	5.86669
														STEPN-19_0010501-Region_1	0.756787	11.2024	3.98703
														STEPN-19_0010501-Region_2	1	18.4925	6.15802
														Correlations between spatial coherence score and metaprogram/cell type proportion
																MES/Hypoxia	Vascular cells (T-cells + VLMCs)
														Linear regression	Equation	Y = 15.89*X - 0.5514	Y = -7.688*X + 12.08
															R2	0.3691	0.1121
															P value	0.0021	0.1183
